# Integrative phenotypic and genomic analyses reveal strain-dependent responses to acute ozone exposure and their associations with airway macrophage transcriptional activity

**DOI:** 10.1101/2021.01.29.428733

**Authors:** Adelaide Tovar, Wesley L. Crouse, Gregory J. Smith, Joseph M. Thomas, Benjamin P. Keith, Kathryn M. McFadden, Timothy P. Moran, Terrence S. Furey, Samir N. P. Kelada

## Abstract

Acute ozone (O_3_) exposure is associated with multiple adverse cardiorespiratory outcomes, the severity of which varies across human populations and rodent models from diverse genetic backgrounds. However, molecular determinants of response, including biomarkers that distinguish which individuals will develop more severe injury and inflammation (*i.e.*, high responders), are poorly characterized. Here, we exposed adult, female and male mice from 6 strains, including 5 Collaborative Cross (CC) strains, to filtered air (FA) or 2 ppm O_3_ for 3 hours, and measured several inflammatory and injury parameters 21 hours later. Additionally, we collected airway macrophages and performed RNA-seq analysis to investigate influences of strain, treatment, and strain-by-treatment interactions on gene expression as well as transcriptional correlates of lung phenotypes. Animals exposed to O_3_ developed airway neutrophilia and lung injury, with varying degrees of severity. We identified many genes that were altered by O_3_ exposure across all strains, and examination of genes whose expression was influenced by strain-by-treatment interactions revealed prominent differences in response between the CC017/Unc and CC003/Unc strains, which were low- and high-responders, respectively (as measured by cellular inflammation and injury). Further investigation of this contrast indicated that baseline gene expression differences likely contribute to their divergent post-O_3_ exposure transcriptional responses. We also observed alterations in chromatin accessibility that differed by strain and with strain-by-treatment interactions, lending further plausibility that baseline differences can modulate post-exposure responses. Together, these results suggest that aspects of the respiratory response to O_3_ exposure may be mediated through altered airway macrophage transcriptional signatures, and further confirms the importance of gene-by-environment interactions in mediating differential responsiveness to environmental agents.
