## Supplemental Tables 1-8 for "Integrative phenotypic and genomic analyses reveal strain-dependent responses to acute ozone exposure and their associations with airway macrophage transcriptional activity": supp_table_1.xlsx

### Sheet: Supp Table 1 Dictionary
Supplemental Table 1. Raw phenotypic data for all animals included in the study.
Column	Description	Notes
mouse_no
strain
tx
sex
batch
per_macs	percent macrophages in BAL
per_eos	percent eosinophils in BAL
per_neu	percent neutrophils in BAL
per_lymph	percent lymphocytes in BAL
no_macs	number macrophages in BAL
no_eos	number eosinophils in BAL
no_neu	number neutrophils in BAL
no_lymph	number lymphocytes in BAL
total_cells	total number of cells in BAL
protein_conc	total BAL protein concentration (ug/mL)
albumin_conc	BAL albumin concentration (ng/mL)	ND indicates the sample was analyzed, and the analyte not detected; NA indicates the sample was not analyzed
eotaxin	BAL eotaxin concentration (pg/mL)	ND indicates the sample was analyzed, and the analyte not detected; NA indicates the sample was not analyzed
gcsf	BAL G-CSF concentration (pg/mL)	ND indicates the sample was analyzed, and the analyte not detected; NA indicates the sample was not analyzed
gmcsf	BAL GM-CSF concentration (pg/mL)	ND indicates the sample was analyzed, and the analyte not detected; NA indicates the sample was not analyzed
il10	BAL IL-10 concentration (pg/mL)	ND indicates the sample was analyzed, and the analyte not detected; NA indicates the sample was not analyzed
il12p70	BAL IL-12p70 concentration (pg/mL)	ND indicates the sample was analyzed, and the analyte not detected; NA indicates the sample was not analyzed
il1b	BAL IL-1beta concentration (pg/mL)	ND indicates the sample was analyzed, and the analyte not detected; NA indicates the sample was not analyzed
il6	BAL IL-6 concentration (pg/mL)	ND indicates the sample was analyzed, and the analyte not detected; NA indicates the sample was not analyzed
ip10	BAL IP-10 concentration (pg/mL)	ND indicates the sample was analyzed, and the analyte not detected; NA indicates the sample was not analyzed
kc	BAL KC concentration (pg/mL)	ND indicates the sample was analyzed, and the analyte not detected; NA indicates the sample was not analyzed
lix	BAL LIX concentration (pg/mL)	ND indicates the sample was analyzed, and the analyte not detected; NA indicates the sample was not analyzed
mcp1	BAL MCP-1 concentration (pg/mL)	ND indicates the sample was analyzed, and the analyte not detected; NA indicates the sample was not analyzed
mip1a	BAL MIP-1alpha concentration (pg/mL)	ND indicates the sample was analyzed, and the analyte not detected; NA indicates the sample was not analyzed
mip1b	BAL MIP-1beta concentration (pg/mL)	ND indicates the sample was analyzed, and the analyte not detected; NA indicates the sample was not analyzed
mip2	BAL MIP-2 concentration (pg/mL)	ND indicates the sample was analyzed, and the analyte not detected; NA indicates the sample was not analyzed
tnfa	TNF-alpha concentration (pg/mL)	ND indicates the sample was analyzed, and the analyte not detected; NA indicates the sample was not analyzed

### Sheet: Supplemental Table 1
mouse_no	strain	tx	sex	batch	per_macs	per_eos	per_neu	per_lymph	no_macs	no_eos	no_neu	no_lymph	total_cells	protein_conc	albumin_conc	eotaxin	gcsf	gmcsf	il10	il12p70	il1b	il6	ip10	kc	lix	mcp1	mip1a	mip1b	mip2	tnfa
4980	CC003	O3	F	A	47.8827	0	52.1173	0	89780.1	0	97719.9	0	187500	2500	967.096	26.29	117.24	ND	7.24	3.21	ND	193.3	32.12	103.65	76.27	ND	ND	21.59	69.93	ND
4981	CC003	FA	F	A	94.6875	0	5.3125	0	837984	0	47015.6	0	885000	596	79.3227	8.55	ND	ND	215.2	7.42	ND	31.62	26.86	53.31	185.24	ND	7.76	10.24	ND	ND
4982	CC003	O3	F	C	62.7507	0	37.2493	0	409448	0	243052	0	652500	994	882.067	23.42	160.69	3.14	8.16	6.01	ND	126.94	19.98	101.41	115.39	ND	ND	35.36	ND	ND
4983	CC003	O3	F	B	53.0744	1.61812	45.3074	0	495583	15109.2	423058	0	933750	1730	NA	29.44	47.85	3.17	6.05	4.53	ND	58.04	28.09	77.48	10.2	39.73	7.76	21.45	ND	ND
4984	CC003	O3	M	B	77.6786	0	22.3214	0	410725	0	118025	0	528750	1260	865.69	10.64	37.59	ND	8.16	ND	ND	62.6	14.43	59.46	37.4	ND	ND	27.74	ND	ND
4985	CC003	FA	M	B	97.7049	0	2.29508	0	98926.2	0	2323.77	0	101250	522	46.8854	ND	ND	ND	79.95	1.15	ND	ND	7.16	31.48	161.4	ND	ND	ND	64.66	ND
4986	CC003	O3	M	A	50.4615	0	49.5385	0	597969	0	587031	0	1185000	908	NA	11.06	12.41	3.14	5.92	ND	ND	31.96	13.21	72.13	82.95	ND	ND	34.7	48.06	ND
4987	CC003	O3	M	C	58.5507	0	41.4493	0	289826	0	205174	0	495000	1482	752.632	NA	NA	NA	NA	NA	NA	NA	NA	NA	NA	NA	NA	NA	NA	NA
4988	CC003	FA	M	A	99.6667	0	0.333333	0	112125	0	375	0	112500	558	55.0735	2.59	ND	4.51	100.55	ND	ND	ND	9.65	20.63	110.22	ND	ND	ND	ND	ND
4989	CC008	O3	M	C	53.6585	0	46.3415	0	319939	0	276311	0	596250	546	NA	NA	NA	NA	NA	NA	NA	NA	NA	NA	NA	NA	NA	NA	NA	NA
4990	CC008	O3	M	B	89.0323	0	10.9677	0	190306	0	23443.5	0	213750	850	NA	NA	NA	NA	NA	NA	NA	NA	NA	NA	NA	NA	NA	NA	NA	NA
4991	CC008	FA	M	C	100	0	0	0	123750	0	0	0	123750	474	NA	NA	NA	NA	NA	NA	NA	NA	NA	NA	NA	NA	NA	NA	NA	NA
4992	CC008	O3	M	A	69.7531	0	30.2469	0	559769	0	242731	0	802500	580	NA	NA	NA	NA	NA	NA	NA	NA	NA	NA	NA	NA	NA	NA	NA	NA
4993	CC008	FA	M	B	100	0	0	0	90000	0	0	0	90000	558	NA	NA	NA	NA	NA	NA	NA	NA	NA	NA	NA	NA	NA	NA	NA	NA
4994	CC017	FA	F	B	100	0	0	0	33750	0	0	0	33750	534	50.3496	NA	NA	NA	NA	NA	NA	NA	NA	NA	NA	NA	NA	NA	NA	NA
4995	CC017	O3	F	A	83.2258	0	16.7742	0	193500	0	39000	0	232500	712	212.536	12.38	28.32	ND	18.2	ND	ND	40.34	25.49	47.21	56.42	ND	ND	ND	ND	ND
4996	CC017	O3	F	B	85.1613	0	14.8387	0	182032	0	31717.7	0	213750	808	395.192	NA	NA	NA	NA	NA	NA	NA	NA	NA	NA	NA	NA	NA	NA	NA
4997	CC017	O3	F	C	91.018	0	8.98204	0	122874	0	12125.7	0	135000	524	NA	5.49	ND	3.17	60.29	5.22	ND	50.38	11.73	21.8	10.2	ND	ND	ND	ND	ND
4998	CC017	FA	F	A	100	0	0	0	60000	0	0	0	60000	462	ND	6.68	ND	3.77	239.71	4.94	ND	5.46	4.03	14.68	54.92	ND	ND	10.89	29.84	ND
4999	CC017	FA	F	C	100	0	0	0	67500	0	0	0	67500	476	NA	8.88	ND	ND	29.63	ND	ND	15.3	8.95	11.5	54.92	ND	ND	ND	59.26	ND
5000	CC017	FA	M	C	100	0	0	0	56250	0	0	0	56250	490	NA	1.94	ND	ND	85.29	6.66	ND	4.06	8.49	9.15	44.53	ND	ND	ND	ND	ND
5001	CC017	O3	M	C	89.2857	0	10.7143	0	150670	0	18080.4	0	168750	864	414.403	18.29	120.88	5.09	50.77	2.53	ND	46.25	16.78	41.75	81.63	ND	ND	12.26	29.84	ND
5002	CC017	FA	M	B	100	0	0	0	33750	0	0	0	33750	590	ND	NA	NA	NA	NA	NA	NA	NA	NA	NA	NA	NA	NA	NA	NA	NA
5003	CC017	O3	M	B	83.2898	0.522193	16.188	0	131181	822.454	25496.1	0	157500	854	235.84	NA	NA	NA	NA	NA	NA	NA	NA	NA	NA	NA	NA	NA	NA	NA
5004	CC017	O3	M	A	92.0354	0	7.9646	0	131150	0	11349.6	0	142500	602	NA	6.48	79.2	ND	64.76	14.82	ND	37.41	21.65	40.15	41.94	ND	7.76	ND	ND	ND
5005	CC017	FA	M	A	100	0	0	0	105000	0	0	0	105000	772	NA	12.78	36.92	ND	22.3	2.75	ND	17.6	5.06	22.98	77.62	ND	ND	5.74	ND	ND
5006	CC025	O3	F	A	64.3333	0	35.6667	0	265375	0	147125	0	412500	1146	766.174	14.77	32.78	3.17	36.81	3.87	ND	32.27	16.03	30.5	ND	11.16	7.76	9.26	ND	ND
5007	CC025	O3	F	C	72.2222	0	27.7778	0	203125	0	78125	0	281250	1216	670.437	33.8	29.52	4.51	33	5.22	ND	51.14	17.98	43.77	10.2	ND	7.76	13.74	ND	ND
5008	CC025	FA	F	C	99.3399	0	0.660066	0	44703	0	297.03	0	45000	900	40.5869	ND	ND	ND	42.34	ND	ND	ND	5.53	10.48	18.66	ND	ND	ND	113.46	ND
5009	CC025	FA	F	A	100	0	0	0	105000	0	0	0	105000	430	NA	ND	ND	ND	234.17	2.32	ND	5.62	8.01	17.25	95.83	ND	ND	ND	23.17	ND
5010	CC025	O3	F	B	79.2763	0	20.7237	0	401336	0	104914	0	506250	1368	NA	NA	NA	NA	NA	NA	NA	NA	NA	NA	NA	NA	NA	NA	NA	NA
5011	CC025	FA	F	B	99.3421	0	0.657895	0	55879.9	0	370.066	0	56250	556	NA	NA	NA	NA	NA	NA	NA	NA	NA	NA	NA	NA	NA	NA	NA	NA
5012	CC025	O3	M	A	75.8721	0	24.1279	0	210545	0	66954.9	0	277500	1262	910.095	31.71	14.94	ND	ND	3.87	ND	74.74	11.55	114.89	ND	ND	60.6	5.96	ND	ND
5013	CC025	O3	M	B	76.4516	0	23.5484	0	326831	0	100669	0	427500	1966	858.447	NA	NA	NA	NA	NA	NA	NA	NA	NA	NA	NA	NA	NA	NA	NA
5014	CC025	O3	M	C	85.1266	0	14.8734	0	306456	0	53544.3	0	360000	1272	NA	20.48	10.78	ND	22.3	ND	ND	44.94	18.25	62.45	42.4	ND	ND	ND	ND	ND
5015	CC025	FA	M	B	100	0	0	0	191250	0	0	0	191250	1698	21.0616	NA	NA	NA	NA	NA	NA	NA	NA	NA	NA	NA	NA	NA	NA	NA
5016	CC025	FA	M	C	100	0	0	0	123750	0	0	0	123750	596	387.949	42.64	11.32	ND	203.07	ND	ND	220.06	9.98	26.9	123.61	ND	ND	ND	59.26	ND
5017	CC025	FA	M	A	100	0	0	0	97500	0	0	0	97500	592	NA	4.23	ND	ND	212.12	7.04	ND	6.38	13.31	16.27	115.89	16.11	ND	7.14	337.08	ND
5018	CC039	O3	F	C	54.2857	0	45.7143	0	494679	0	416571	0	911250	3160	1277.93	913.96	576.62	5.21	8.52	5.22	ND	4204	52.41	179.93	81.89	231.49	53.19	52.18	ND	ND
5019	CC039	O3	F	B	55.9211	0	44.0789	0	333429	0	262821	0	596250	1356	878.287	262.09	17.01	ND	6.79	ND	ND	721.31	23.15	71.54	28.53	23.08	ND	33.57	42.21	ND
5020	CC039	FA	F	C	100	0	0	0	90000	0	0	0	90000	464	35.5481	2.33	ND	3.17	139.3	4.53	ND	ND	6.19	14.25	ND	13.8	ND	ND	ND	ND
5021	CC039	FA	F	B	100	0	0	0	112500	0	0	0	112500	628	417.867	7.18	ND	ND	32.76	ND	ND	10.88	7.94	12.71	69.39	ND	ND	ND	53.74	ND
5022	CC039	FA	F	A	99.0798	0	0.920245	0	126327	0	1173.31	0	127500	402	NA	7.87	ND	3.17	219.57	6.66	ND	7.44	11.17	120.99	150.98	11.16	7.76	8.23	ND	ND
5023	CC039	O3	F	A	75	0	25	0	517500	0	172500	0	690000	1650	NA	180.09	165.08	ND	4.3	2.53	ND	683.97	17.57	108.27	11.84	31.86	ND	29.27	ND	ND
5024	CC039	O3	F	A	83	0	17	0	865275	0	177225	0	1042500	1800	NA	NA	NA	NA	NA	NA	NA	NA	NA	NA	NA	NA	NA	NA	NA	NA
5025	CC039	O3	M	C	57.4603	0	42.5397	0	530071	0	392429	0	922500	2160	1118.89	150.51	161.27	4.51	8.52	8.98	ND	745.84	16.56	113.35	ND	71.78	21.85	47.58	ND	ND
5026	CC039	O3	M	B	82.8255	0	17.1745	0	503165	0	104335	0	607500	2660	1215.57	NA	NA	NA	NA	NA	NA	NA	NA	NA	NA	NA	NA	NA	NA	NA
5027	CC039	FA	M	C	100	0	0	0	135000	0	0	0	135000	644	182.618	3.81	ND	4.51	47.61	8.19	ND	5.64	6.6	12.82	ND	ND	ND	ND	ND	ND
5028	CC039	O3	M	A	91.5309	0	8.46906	0	466808	0	43192.2	0	510000	1562	NA	NA	NA	NA	NA	NA	NA	NA	NA	NA	NA	NA	NA	NA	NA	NA
5029	CC059	FA	F	A	97.411	0	2.589	0	211869	0	5631.07	0	217500	544	235.525	3.68	ND	4.51	57.04	2.64	ND	ND	6.65	18.01	16.6	ND	ND	ND	ND	ND
5030	CC059	O3	F	A	100	0	0	0	300000	0	0	0	300000	998	939.068	172.32	40.24	ND	ND	4.2	ND	55.28	20.74	59.15	ND	ND	ND	ND	ND	ND
5031	CC059	O3	F	B	97.1154	0	2.88462	0	109255	0	3245.19	0	112500	962	855.298	47.48	136.89	ND	17.06	1.9	ND	74.91	50.75	73.89	51.88	ND	ND	4.98	ND	ND
5032	CC059	FA	F	C	100	0	0	0	67500	0	0	0	67500	656	218.834	NA	NA	NA	NA	NA	NA	NA	NA	NA	NA	NA	NA	NA	NA	NA
5033	CC059	O3	F	C	94.6541	0	5.34591	0	660212	0	37287.7	0	697500	2600	NA	NA	NA	NA	NA	NA	NA	NA	NA	NA	NA	NA	NA	NA	NA	NA
5034	CC059	FA	F	B	100	0	0	0	326250	0	0	0	326250	628	NA	ND	ND	ND	41.7	ND	ND	ND	7.62	16.51	60.84	ND	ND	ND	ND	ND
5035	CC059	FA	M	B	100	0	0	0	168750	0	0	0	168750	580	NA	ND	ND	ND	111.46	1.7	ND	ND	5.02	17.81	62.29	ND	ND	ND	ND	ND
5036	CC059	FA	M	C	99.6678	0	0.332226	0	145764	0	485.88	0	146250	418	NA	ND	ND	ND	137.45	ND	ND	ND	10.91	32.08	80.3	ND	ND	ND	ND	ND
5037	CC059	FA	M	A	100	0	0	0	120000	0	0	0	120000	476	116.169	NA	NA	NA	NA	NA	NA	NA	NA	NA	NA	NA	NA	NA	NA	NA
5038	CC059	O3	M	A	90.3955	0	9.60452	0	257627	0	27372.9	0	285000	1454	954.814	NA	NA	NA	NA	NA	NA	NA	NA	NA	NA	NA	NA	NA	NA	NA
5039	CC059	O3	M	B	90.3333	0	9.66667	0	121950	0	13050	0	135000	1122	734.682	104.77	27.67	ND	13.2	ND	ND	99.45	26.32	81.86	45.63	ND	ND	ND	ND	ND
5040	CC059	O3	M	C	94.3396	0	5.66038	0	435142	0	26108.5	0	461250	1526	NA	98.93	20.41	ND	ND	5.93	ND	77.11	39.75	101.68	ND	ND	4.07	ND	ND	ND
5041	C57BL/6J	FA	F	A	100	0	0	0	135000	0	0	0	135000	512	334.833	27.74	ND	ND	133.3	0.98	ND	98.48	7.45	15.4	84.27	ND	ND	ND	42.21	ND
5042	C57BL/6J	FA	F	C	100	0	0	0	168750	0	0	0	168750	502	NA	4.23	ND	ND	ND	4.53	ND	7.79	19.04	8.88	88.24	16.11	17.88	ND	ND	ND
5043	C57BL/6J	O3	F	A	65.2459	0	34.7541	0	166377	0	88623	0	255000	978	660.541	25.67	111.11	ND	20.52	ND	ND	63.66	26.62	15.77	44.02	ND	ND	ND	ND	ND
5044	C57BL/6J	O3	F	C	88.9937	0	11.0063	0	170200	0	21049.5	0	191250	874	806.485	33.29	66.21	5.94	46.91	5.57	ND	42.94	26.74	22.38	39.32	ND	ND	ND	ND	ND
5045	C57BL/6J	FA	F	B	100	0	0	0	495000	0	0	0	495000	530	305.439	NA	NA	NA	NA	NA	NA	NA	NA	NA	NA	NA	NA	NA	NA	NA
5046	C57BL/6J	O3	F	B	83.1797	0	16.8203	0	74861.8	0	15138.2	0	90000	888	NA	NA	NA	NA	NA	NA	NA	NA	NA	NA	NA	NA	NA	NA	NA	NA
5047	C57BL/6J	O3	M	A	85.3968	0	14.6032	0	236976	0	40523.8	0	277500	824	730.273	NA	NA	NA	NA	NA	NA	NA	NA	NA	NA	NA	NA	NA	NA	NA
5048	C57BL/6J	FA	M	A	100	0	0	0	165000	0	0	0	165000	412	NA	ND	3.12	ND	79.95	1.7	ND	3.2	7.16	9.65	90.75	ND	ND	8.29	122.38	ND
5049	C57BL/6J	O3	M	C	78.0255	0	21.9745	0	193113	0	54386.9	0	247500	842	NA	30.63	414.97	6.68	13.93	4.87	ND	73.72	30.56	62.55	39.32	ND	13.34	18.21	ND	ND
5050	C57BL/6J	FA	M	C	97.7049	0	2.29508	0	153885	0	3614.75	0	157500	552	NA	NA	NA	NA	NA	NA	NA	NA	NA	NA	NA	NA	NA	NA	NA	NA
5051	C57BL/6J	O3	M	B	83.8816	0	16.1184	0	56620.1	0	10879.9	0	67500	690	NA	16.87	304.37	3.14	14.28	1.7	ND	38.57	19.74	28.49	59.38	ND	ND	11.82	29.84	ND
5052	C57BL/6J	FA	M	B	100	0	0	0	191250	0	0	0	191250	500	NA	12.27	9.69	6.68	62.85	9.78	ND	15.62	7.85	20.34	86.15	20.13	25.43	3.21	ND	ND
