## Supplemental Tables 1-8 for "Integrative phenotypic and genomic analyses reveal strain-dependent responses to acute ozone exposure and their associations with airway macrophage transcriptional activity": supp_table_2.xlsx

### Sheet: Supplemental Table 2
Supplemental Table 2. List of databases used for r/enrichR pathway analysis, accession date, and analyses each database was used for.
Database Name	Accession Date	WGCNA Modules	G' and GxT lists
KEGG_2019_Mouse	2020-10-26	x	x
MGI_Mammalian_Phenotype_Level_4_2019	2020-10-26	x
MSigDB_Hallmark_2020	2020-10-26	x	x
WikiPathways_2019_Mouse	2020-10-26	x	x
GO_Biological_Process_2018	2020-10-26	x
GO_Cellular_Component_2018	2020-10-26	x
GO_Molecular_Function_2018	2020-10-26	x
