## Supplemental Tables 1-8 for "Integrative phenotypic and genomic analyses reveal strain-dependent responses to acute ozone exposure and their associations with airway macrophage transcriptional activity": supp_table_5.xlsx

### Sheet: Supplemental Table 5
Supplemental Table 5. G' effect (baseline) genes for the contrast between CC017 and CC003.
Baseline expression up in CC017			Baseline expression up in CC003
Gene	logFC (17 vs. 3)	Adj. p-val.	Gene	logFC (17 vs. 3)	Adj. p-val.
Rnase2a	8.9423	1.25883e-23	Fam167a	-8.43944	4.15313e-11
Awat1	6.84876	2.26461e-19	Kcnj15	-8.3736	6.65176e-13
Flt1	5.99114	1.24317e-32	Slc40a1	-8.05121	9.56731e-17
Ece1	5.86466	8.28543e-10	Zfp979	-8.00165	2.97002e-14
AI662270	5.6714	1.64411e-08	Gdpd3	-7.67433	5.38593e-10
Pianp	5.61684	2.01228e-05	St6galnac2	-7.51729	1.28965e-07
Armcx4	5.60917	0.000257773	Prune2	-7.51718	1.95842e-17
Hist1h2al	5.53214	0.000111035	Coro2b	-6.76308	1.86853e-09
Bcam	5.38093	3.15951e-06	Pla2g7	-6.4909	1.11672e-21
Rpl34-ps1	4.86276	0.00119855	Mamdc2	-6.49074	4.69169e-11
Cd276	4.85493	0.000138774	Serpinb6b	-6.43797	1.92819e-07
Zfhx3	4.84652	1.14218e-12	Gm11545	-6.35717	3.56348e-12
Slc26a11	4.55498	1.25465e-06	Ddah1	-6.34225	4.96449e-05
Gas7	4.32869	3.46376e-09	Fstl1	-6.3254	5.20594e-07
Sgsh	4.32177	0.000230715	Trim12c	-6.22505	9.07137e-07
Fam78b	4.27653	2.17623e-07	Pdgfra	-6.10932	4.87761e-06
Apoe	4.06829	1.90046e-07	Spic	-6.00384	2.51682e-05
Lyz1	4.03456	2.99359e-11	Gm20594	-5.96892	1.02993e-05
Mfge8	3.99363	6.31151e-08	Trp53i11	-5.88781	2.1438e-05
Spsb1	3.98261	3.11574e-05	Car13	-5.84979	5.97806e-08
Cyp4a12b	3.85996	0.00345671	C920009B18Rik	-5.74629	2.73964e-07
Arnt2	3.7097	7.48294e-05	Nt5e	-5.67006	1.63441e-12
Tc2n	3.66066	7.03323e-06	Mfsd6	-5.53856	0.000177547
Igflr1	3.56744	0.000682494	B430306N03Rik	-5.3454	2.41091e-06
Trim30d	3.53549	0.0045484	Mal2	-5.19611	0.000178858
Skint3	3.41757	0.0048988	Ccl7	-5.08907	4.27152e-09
Ereg	3.3848	6.68601e-13	Mcoln2	-5.06541	3.00064e-12
H2-Bl	3.37607	0.000481638	Gm38431	-5.03882	0.000235415
Vwf	3.32412	3.52311e-16	Cxcl14	-5.00731	7.01715e-11
Car5b	3.30632	3.04839e-20	AW112010	-4.96634	2.03781e-07
Gm1821	3.29638	3.29458e-12	Scml4	-4.95449	0.000632258
H2-T23	3.2608	3.7162e-08	1700071M16Rik	-4.88965	0.000543469
Gpr137b-ps	3.26011	4.58471e-16	Gpr141	-4.77076	1.03427e-06
Zcchc14	3.24974	1.09794e-09	Cd24a	-4.71734	1.24317e-32
Wfdc21	3.2391	1.559e-05	Prox1	-4.58457	1.83768e-07
Ass1	3.01242	1.11562e-07	Acod1	-4.5574	2.65174e-08
Pla2g16	3.01087	0.00526749	Gm8615	-4.53287	6.76382e-05
Dgat2	2.95052	3.29458e-12	Nr4a2	-4.49798	1.7033e-09
Prom1	2.93774	0.00525555	Gm14296	-4.4576	0.000870142
Map6	2.91451	1.68307e-09	Ikbke	-4.44853	0.000103409
Pdk4	2.89754	1.60348e-08	Rasd2	-4.41902	4.99452e-05
Crip2	2.88459	0.000733129	9030025P20Rik	-4.39082	0.000906906
Rpl14-ps1	2.85793	2.7215e-08	Zfp97	-4.386	0.000651022
Exosc7	2.83726	0.000178078	Zak	-4.27689	1.13478e-08
Cald1	2.79319	1.23202e-05	Gm14325	-4.25692	6.93883e-05
Rarres1	2.77661	4.28842e-06	2210418O10Rik	-4.2516	0.00139119
BC048546	2.75753	0.0094602	Spag11b	-4.23215	0.00245469
Msl3l2	2.75435	0.00524388	Cd244	-4.18511	0.00123693
Lsr	2.72008	3.44531e-06	Arap2	-4.11932	0.00109793
Pdpn	2.71778	0.00502055	Rps27	-4.08918	1.79369e-11
Cideb	2.70157	0.0120936	Atp2b4	-4.07891	9.55858e-07
Napsa	2.68238	0.000407174	Klra2	-4.0582	8.81822e-15
Lpcat2	2.67463	2.88096e-06	Eri2	-3.93938	0.000337433
Hr	2.63564	0.00021019	Nqo1	-3.90761	0.00291368
Klk8	2.6296	0.0106975	Fzd4	-3.86151	2.08651e-05
Pappa	2.57229	0.00609705	Igf1	-3.86111	0.0017208
Cd300ld3	2.5426	0.000395339	Htr2c	-3.84259	7.73369e-07
Impad1	2.53256	3.92416e-08	Tceanc2	-3.80197	3.08424e-06
H2-T9	2.51994	0.0151652	Slc37a2	-3.7671	6.89119e-12
Hist1h4j	2.51116	0.00867571	Hal	-3.75286	0.000389534
Stra6l	2.45368	6.83335e-05	Pde10a	-3.75132	0.0039759
Lilr4b	2.38255	1.48066e-08	Flt4	-3.74374	0.00325035
Gng12	2.37769	0.000395804	Alg6	-3.73084	0.00103028
Irgq	2.34643	0.000146416	Ptprs	-3.71306	2.21254e-07
Ccr5	2.30052	3.89891e-06	Arg2	-3.7052	2.96616e-07
Gna15	2.27226	8.28543e-10	C5ar2	-3.67271	5.98525e-05
Pim3	2.27106	3.53545e-06	Spint1	-3.65018	5.8353e-07
Cd22	2.21761	5.8831e-06	Slfn10-ps	-3.63923	0.000954238
Neurl1a	2.18576	0.0218896	Fmnl2	-3.62506	0.000675148
Gadd45g	2.18232	7.37032e-09	Tfb2m	-3.57112	7.43994e-06
Ccdc80	2.17671	1.23202e-05	Enpp5	-3.5593	0.00268759
Trmo	2.16167	0.00837794	Psmd5	-3.54628	3.07992e-07
Aprt	2.13618	3.90887e-08	Fgd3	-3.54077	0.00021372
Car4	2.13414	3.50966e-11	Ptrf	-3.53882	0.00255764
Sik1	2.11832	2.02382e-07	Arsk	-3.51199	3.92416e-08
C530008M17Rik	2.11387	1.99878e-09	Poc1b	-3.46133	7.43994e-06
Patj	2.10008	0.000548774	Sccpdh	-3.40979	0.00226997
Rhbdf1	2.07782	0.0163694	Mzt1	-3.37458	5.28986e-06
Gdf15	2.06633	3.89891e-06	Il1f9	-3.35508	0.00169139
Epas1	2.05073	0.000166875	Dcstamp	-3.32763	0.00503466
Galns	2.04057	1.04089e-09	Ggt5	-3.29719	0.00629595
Crip1	2.03565	9.7278e-05	Oasl1	-3.29548	0.00295444
Josd2	2.0348	0.00629595	Slc12a7	-3.29232	3.52311e-16
Fzd8	1.99905	0.000115797	Itgad	-3.28467	0.000395339
Slc9a3r2	1.96922	0.00206877	Snord34	-3.26139	0.000311164
Gpr157	1.92195	1.60348e-08	Sema3e	-3.23529	2.02051e-05
Pmp22	1.88588	0.00876466	Kansl1l	-3.22671	1.1351e-05
Fance	1.88041	0.014393	Slirp	-3.22048	0.000849269
Bst1	1.86917	0.000215544	Egr3	-3.19396	0.00185125
Galnt10	1.84635	0.000347918	Sipa1l2	-3.19362	6.20512e-06
Ramp1	1.83909	0.000285833	Ifit1	-3.18108	0.00572732
Siglecf	1.83537	4.65994e-11	Emb	-3.18101	4.22885e-06
Apoc1	1.8302	0.0325747	Phtf2	-3.17108	0.00182193
Cd63	1.81856	3.92416e-08	Dusp6	-3.12977	1.08322e-05
Pkd2	1.79501	0.0261675	S100a9	-3.12514	0.00735868
Irs2	1.77168	3.40663e-05	Rhof	-3.12184	3.31363e-06
Gatm	1.77156	0.000414062	Exosc8	-3.11697	0.000629427
Hist1h2ac	1.76183	0.000777577	Mccc1	-3.11692	0.000223429
Chst12	1.71006	0.0143858	Pls3	-3.11369	0.00583562
Plekha6	1.70379	0.02594	Car5a	-3.10988	0.00800742
Sh3bgrl3	1.70169	8.43559e-09	Oas3	-3.10679	0.00774438
Sardh	1.69421	0.0335375	Osbpl3	-3.10457	1.21394e-05
Zdhhc3	1.69263	1.52019e-06	Ttc32	-3.08972	0.00692603
Gm4737	1.69078	0.0193134	Cfl2	-3.08889	0.00111355
Vps37b	1.68042	0.000312216	Nup37	-3.08439	0.0050285
Atp5k	1.67248	0.016098	Mmp13	-3.05097	0.000134182
Syne1	1.66944	4.33355e-06	Met	-3.01921	8.74174e-06
Rpl3l	1.66377	0.0402848	Usp49	-3.01876	0.000469344
Map3k10	1.65119	0.0100128	Mgst2	-3.00959	0.00799393
Hist1h2ab	1.64645	0.00363208	Ptgir	-2.99459	5.4244e-06
Irf8	1.64583	4.3896e-06	Rpl30	-2.99429	0.00298235
Fn1	1.63061	0.00409416	Bzw2	-2.99074	2.28264e-06
Nfix	1.62642	0.00195078	Chek1	-2.98246	0.00518229
Extl3	1.62586	0.000119412	Cxcr2	-2.96192	0.00030831
Ear6	1.62222	0.0406991	Cmbl	-2.94852	0.00780832
Thop1	1.61773	0.00257888	Tnfsf18	-2.92126	0.00507705
Hgf	1.59988	0.0157789	Vdr	-2.91457	0.000225784
Cd200r2	1.59663	0.0354788	Inhba	-2.90696	4.90699e-13
Nrp2	1.59329	1.13335e-09	Ahcy	-2.88823	0.00071024
Sh3tc1	1.58772	1.12763e-05	Osgin1	-2.86129	0.000775304
Vars	1.58613	4.71425e-06	Gpr171	-2.8406	0.00934711
Ncf1	1.57712	1.20577e-10	Gins3	-2.82039	0.0105242
Ccdc88c	1.56005	0.00739288	Mcoln3	-2.81331	8.77877e-06
Naip5	1.55721	1.40453e-06	Krt79	-2.75181	2.72748e-13
Atp5j2	1.55585	0.00629595	S100a6	-2.74916	0.00938209
Wdfy4	1.55539	4.07363e-11	Rasa2	-2.74881	0.000601355
Snrnp25	1.54005	0.0254143	Zfp456	-2.74474	0.0100128
Vsir	1.52291	6.75841e-06	Ifit2	-2.73685	0.0101218
Klhdc4	1.52256	1.14489e-05	Plxdc2	-2.7151	1.02125e-06
Emilin2	1.50932	5.28986e-06	Uprt	-2.7111	0.00584118
Rpl37rt	1.50873	0.0260003	Dynlt1b	-2.70393	0.00177365
Kcnab2	1.5083	0.00196206	Mgme1	-2.70087	0.00390905
Lrch4	1.50748	0.000178078	Frk	-2.69187	0.00162326
Hes1	1.50537	0.0445707	Zfp961	-2.68706	0.00979324
Bckdhb	1.50486	3.06322e-05	Slc10a6	-2.65397	0.013073
Myo7a	1.49511	1.83622e-06	Etaa1	-2.64519	0.00423437
Tbc1d10a	1.48768	0.000185699	Mmp12	-2.64272	5.00572e-07
9130401M01Rik	1.48422	0.0100128	Cela1	-2.64065	0.0127651
Cst3	1.48038	8.43035e-06	Dnaja4	-2.6381	0.0133837
Znf41-ps	1.47532	0.0226272	Ttll7	-2.63752	0.0134687
Acads	1.46557	0.000444558	Sgms2	-2.6325	1.82951e-12
Ceacam1	1.45485	0.0247947	Pdik1l	-2.62403	0.00122749
Snord22	1.44557	0.0463184	2510009E07Rik	-2.61103	1.02636e-05
Lsm4	1.44333	0.0114165	1110059E24Rik	-2.60841	0.00662094
Hs3st3b1	1.44173	0.0427054	Epb41l5	-2.59128	0.0124594
Znhit1	1.42645	0.00572732	Rnpc3	-2.59072	0.00329528
Plekhn1	1.38746	0.0481556	Ndrg1	-2.57486	4.17532e-05
Rrs1	1.38507	7.05197e-05	Rnf150	-2.56551	0.014393
Ung	1.38366	0.0244928	Fam98a	-2.55997	0.000359321
Aldh2	1.37708	2.70435e-05	Usp33	-2.55729	9.07137e-07
Abcb10	1.37415	0.00643358	Zcchc10	-2.55234	0.0122268
Cln5	1.35625	2.88096e-06	Mettl5	-2.54484	0.00676051
Fastk	1.35488	0.00412315	Snapc3	-2.54462	0.00885657
Ssbp3	1.34218	0.0234192	Nsun3	-2.54437	0.0143972
Slc41a1	1.3262	0.00115594	Gm9855	-2.54424	0.0144226
Cish	1.31285	0.00515234	Zfp120	-2.51228	0.00126845
Rab31	1.30062	2.06764e-05	Zfp277	-2.47235	0.00118411
Pop5	1.28476	0.0432037	Tex9	-2.46633	0.0118152
Colgalt1	1.28276	2.79935e-06	Zfp322a	-2.46364	0.0124594
Cfb	1.27974	0.000976805	Nr4a3	-2.45759	1.36969e-08
D10Jhu81e	1.27743	0.0186516	Gm20199	-2.44747	0.0091901
St3gal1	1.2628	0.00256213	Lrp8	-2.44182	1.21069e-06
Slc25a25	1.25677	2.58378e-05	A630033H20Rik	-2.42943	1.60348e-08
Kcna3	1.25411	0.000244161	Tpgs2	-2.42764	0.00633843
Smpdl3b	1.24542	0.0197843	Lrrtm2	-2.42747	0.00876222
Tmem160	1.24342	0.0218775	Eid2	-2.42423	0.0157182
Rnf169	1.24055	0.00142889	Gm17066	-2.42229	0.014393
Mcam	1.22978	0.000273459	Ankrd33b	-2.41038	0.00234071
Asl	1.22868	0.0384313	Ifi207	-2.40927	2.59552e-08
Rftn1	1.2224	2.55435e-07	Parp3	-2.40833	0.000543469
Tysnd1	1.21313	0.0243999	St8sia4	-2.40511	0.0102061
Tpbgl	1.21129	0.0261055	Rsad2	-2.38225	0.0109998
Nlrx1	1.20863	0.00780832	Srp9	-2.37683	0.000135058
Gng2	1.20538	0.00436818	Lif	-2.37098	9.54107e-05
Eno1b	1.20481	0.0269006	Stbd1	-2.36951	0.0156728
Smad1	1.20004	0.000776628	Mmp19	-2.36514	2.03383e-06
Pald1	1.19813	0.000548774	Ccl2	-2.36158	2.02382e-07
Prcp	1.19744	3.92592e-06	Plrg1	-2.35859	0.000168876
Arrdc4	1.1903	5.90732e-05	Eif2ak2	-2.3464	0.00409416
E130309D02Rik	1.1727	0.0212921	Lnpk1	-2.34481	0.000166616
Mpp7	1.16565	0.0124561	Pdxk	-2.32969	5.30353e-06
Gaa	1.16216	0.000234816	Scnm1	-2.32052	0.0157789
Dtx3	1.15755	0.0335375	Ier3ip1	-2.31957	0.000659358
Csf1r	1.15587	7.0734e-06	F630028O10Rik	-2.31654	0.015616
Rasa3	1.15411	0.000120347	Zfp984	-2.30965	0.00333445
Itgax	1.15323	8.49726e-11	Slc39a12	-2.28463	0.0064661
Stxbp5	1.15003	0.0429534	Cd180	-2.28442	0.00333975
Zc3h12c	1.14977	0.00552295	Pira2	-2.27902	2.21254e-07
Insig1	1.14726	0.000414062	Strn3	-2.26958	6.41078e-06
Nod1	1.14451	0.00420755	F9	-2.26015	0.0156346
Itgb5	1.14366	0.00124019	Me1	-2.25036	0.00850911
Fam53c	1.13349	0.0186499	Commd6	-2.24543	0.00268759
2610005L07Rik	1.12841	0.0320062	Pibf1	-2.24539	0.00754301
B9d2	1.12142	0.0496686	Fsd1l	-2.23535	0.00368244
Iffo2	1.1209	0.00498261	Cd14	-2.23101	9.71848e-13
Rbm42	1.1205	0.00658743	Pkp4	-2.23076	0.0015309
Gfod1	1.1184	0.018898	Gprc5b	-2.22828	0.0194362
Slpi	1.11821	0.0154518	Srp54c	-2.22374	0.000171326
Clec4n	1.11457	0.000114174	Myo10	-2.21653	0.000355117
Ffar4	1.10993	0.0264469	Mis18a	-2.2135	0.00622911
Ddrgk1	1.10725	0.00175943	Emp1	-2.20789	9.39753e-11
Man1c1	1.10704	3.39253e-05	Ppp1r13b	-2.19504	0.00335553
Pdap1	1.09563	0.0109274	Ddias	-2.1784	0.0106207
Lrrk1	1.08458	0.00181695	Shcbp1	-2.16653	0.014039
P2ry2	1.084	0.0054537	Tpm4	-2.16358	9.23166e-10
Tgfbr2	1.08203	1.06734e-07	Lcor	-2.16114	0.00171676
Mast3	1.08107	0.00175673	Lrig2	-2.16013	0.00154568
Pold1	1.08029	0.0243295	Ahr	-2.15833	0.0181585
Ppip5k1	1.07988	0.03661	Fam107b	-2.15646	3.00064e-12
Daglb	1.07984	0.00198352	Slfn5	-2.15196	0.0227915
Serpine1	1.0795	0.0012172	Mbd4	-2.14712	0.0165461
Pcnx3	1.07698	0.0130838	4933416M07Rik	-2.13505	0.0218896
Gpr146	1.07587	0.0030234	Slc35a1	-2.13251	0.00998323
Trp53bp2	1.07339	0.0023802	Apoo	-2.12872	0.023265
Ndufv3	1.07322	0.0117117	Bcl2a1d	-2.11811	0.00236802
Tom1l2	1.06487	0.00335553	Polr3g	-2.1155	0.0228507
Ppp1r9b	1.06282	0.00887031	D430020J02Rik	-2.10281	0.0112447
Pik3r6	1.04736	0.0108866	Exog	-2.09065	0.0235546
Atg4d	1.04731	0.015616	Ifi204	-2.08991	0.00937146
Atp13a2	1.04652	0.00266802	Pdcd1lg2	-2.08746	0.0205011
Chpt1	1.04474	0.00151672	Tm2d1	-2.08698	0.000444558
Pla2g6	1.04016	0.0251542	Nrcam	-2.08666	0.0243033
Ubl3	1.03502	3.27423e-07	Ormdl1	-2.07726	0.0115373
Cebpb	1.03286	0.019236	Il18bp	-2.06379	0.0176642
Hist1h4k	1.0302	0.0435884	Armc9	-2.06178	0.0227546
Cd37	1.02158	0.0176142	4933400F21Rik	-2.05463	0.0211995
Gas2l1	1.02133	0.0105589	Rhou	-2.04316	0.0253749
Med16	1.01465	0.0311891	Morf4l1-ps1	-2.04292	0.0218713
Sulf2	1.0091	0.00335553	Zfp119b	-2.03169	0.0257907
Dcaf5	1.00571	0.0014817	Zranb2	-2.03134	0.00156411
Klf9	1.00208	0.00675942	Dtl	-2.03	0.00867965
Tex2	1.00042	0.00591622	Kitl	-2.02744	0.025653
Yif1b	0.9957	0.0353286	Bend6	-2.02532	8.44536e-05
Wdr11	0.99189	0.00451418	Mrpl35	-2.02373	0.00860155
Card11	0.991481	0.00120872	Rasgrp4	-2.02067	0.0124569
Nr1d1	0.9885	0.0203688	Nemp2	-2.01781	0.0242949
Rptor	0.98496	0.0427054	Sclt1	-2.00613	0.0206535
Junb	0.984711	0.0234503	4921524J17Rik	-2.00176	0.0184414
Man2c1	0.98387	0.0261664	Dpm1	-1.99862	0.0265915
Fbrsl1	0.98338	0.036456	Gk	-1.99061	0.000407174
Hist1h1c	0.981015	0.0210173	Ctnna1	-1.98984	9.71848e-13
Rabac1	0.975778	0.0382572	Clec5a	-1.9863	0.000414062
Ube2o	0.975221	0.0176383	Zfp654	-1.98355	0.00502055
Lyz2	0.972474	0.00124019	Cldn23	-1.97681	0.0253749
Icam1	0.967126	0.000610814	Pyroxd1	-1.9711	0.0225659
Cmtm3	0.966409	0.0257636	Pole3	-1.96951	0.0144749
Plbd2	0.961265	0.00298101	Vezt	-1.96201	0.00614441
Piezo1	0.957647	0.00343943	Edc3	-1.95616	0.0144446
E2f1	0.955376	0.00502055	Ranbp6	-1.95178	0.0145218
Ipmk	0.949969	0.00320579	Pid1	-1.95112	0.00866679
Errfi1	0.949272	0.00973073	Zfp143	-1.94601	0.00489528
Zfp36l2	0.947044	0.000359321	Zfp281	-1.94388	0.000468156
Nfam1	0.936601	0.00199778	Gda	-1.93927	7.954e-21
F11r	0.93597	0.0241459	Mzt2	-1.92844	0.0237227
Rpl9	0.924168	0.0212921	Taf11	-1.92834	0.0216265
Gnb2	0.921745	0.0255478	Ccdc90b	-1.92542	0.0241459
Lrrk2	0.919343	0.0253992	Ms4a7	-1.91853	0.0288822
Cd300c2	0.919247	0.0040439	Gm14440	-1.91713	0.0292705
Adk	0.917257	0.0299403	Thap2	-1.91376	0.0289058
Abca7	0.91548	0.0254821	Hus1	-1.91297	0.0214372
Gtpbp2	0.914292	0.0249515	Snx7	-1.89313	0.000599008
Prkar2b	0.91353	0.00986343	Snord32a	-1.88059	0.00208136
Dcps	0.911282	0.0384313	Trim35	-1.87958	2.21254e-07
Actn4	0.911246	0.00223098	Cd101	-1.87624	0.00887031
Cxxc1	0.906534	0.0363366	Slc41a2	-1.87016	1.10604e-06
Hic2	0.903652	0.0212921	Scoc	-1.86934	0.00252746
Stk10	0.901557	0.000487715	Mapk1ip1	-1.86641	0.0295111
H2-DMa	0.901017	0.0261812	Rgs2	-1.86418	3.90887e-08
Comt	0.896169	0.00485853	Cd36	-1.86147	4.68255e-09
Krt19	0.893464	0.00547096	Cdc14a	-1.86031	0.0309343
Tpst2	0.893146	0.0482664	Prkab2	-1.84899	0.0172584
Rgmb	0.891642	0.02782	Klhl25	-1.8469	0.00348396
Slamf9	0.890262	0.0434849	Brip1os	-1.84513	0.00108525
Wash1	0.883807	0.0352954	Mier3	-1.84435	0.000302357
Bckdha	0.876949	0.0374366	C3	-1.83701	1.10722e-06
Scarb1	0.872172	0.0228056	Kdsr	-1.83548	0.0135413
Camkk2	0.872025	0.0407445	Ccl22	-1.83375	0.015616
Tbc1d14	0.86976	0.0302099	Prkacb	-1.83304	5.69574e-06
H2afj	0.868609	0.0399607	Sgol1	-1.83009	0.0155347
Adap1	0.859309	0.0323477	Itgav	-1.82496	7.39305e-08
Pepd	0.858169	0.00374916	Klhdc2	-1.8201	0.0207519
Slc8b1	0.858007	0.0274095	Mtx1	-1.80968	0.0141447
Rnf10	0.857713	0.0171877	Plk2	-1.80884	2.89188e-07
Usp5	0.855503	0.00572732	Tmem184c	-1.80805	0.0193134
Tagln2	0.852764	0.00047762	Rbms3	-1.80332	0.0333718
Usf2	0.851392	0.00689681	Plxna2	-1.80186	0.00926904
Aldh3b1	0.850847	0.0191867	Kantr	-1.79765	0.0131469
Emc10	0.850578	0.0233093	Fam63a	-1.79477	0.00193146
Gm15800	0.848507	0.0397268	Tatdn1	-1.79194	0.0261664
Cog8	0.844794	0.0447631	Anpep	-1.79192	0.000222062
Parvg	0.840377	0.00937146	3830406C13Rik	-1.79062	0.021043
Psmf1	0.840182	0.0271937	Chchd1	-1.78777	0.0109897
Cln6	0.83452	0.0235733	Gan	-1.78514	0.0237786
Prex1	0.833663	0.00182193	Tspan14	-1.7845	8.34965e-14
Lrpap1	0.832073	0.032281	1700034J05Rik	-1.77948	0.0346403
Sae1	0.829583	0.00956102	Kpna2	-1.77828	7.37402e-05
Acvr1b	0.827453	0.0267444	Tlr9	-1.77301	0.0349221
Sec31a	0.823755	0.00351355	Wdr3	-1.77066	0.000981256
Ndufb7	0.821332	0.0309343	Stxbp1	-1.76903	0.0180688
Hip1r	0.815565	0.0435857	Zfp799	-1.76878	0.0334368
Zc3h4	0.814851	0.0267049	Diaph3	-1.76544	0.0018656
Clec16a	0.814697	0.014652	Zdhhc18	-1.75867	2.8365e-05
Rbck1	0.813104	0.0393303	Cox16	-1.7554	0.01423
Ccdc115	0.812046	0.0492677	Psma8	-1.75113	0.0356739
Tep1	0.808014	0.0206535	Rbak	-1.75041	0.0320062
Hist1h1e	0.805628	0.0381084	Clec1b	-1.7471	0.036025
Cyba	0.803023	0.0277838	Rpp14	-1.74582	0.0212915
Unc119	0.801487	0.00714868	Exosc9	-1.73657	0.0030234
Hivep2	0.801311	0.0386927	Clec12a	-1.73394	0.0275308
Pgpep1	0.799582	0.0496686	Med8	-1.72834	0.0128455
Arid1b	0.796059	0.0397258	Msr1	-1.72625	0.000117286
Mbp	0.794439	0.0212915	Zfp995	-1.72321	0.0344559
Shisa5	0.790846	0.0119537	Haus6	-1.72189	0.00572732
Sbf2	0.789911	0.0346384	Pex7	-1.71932	0.0160079
Atxn7l3	0.788194	0.0393303	Serpinb9	-1.71808	0.0244164
Furin	0.787977	0.0284265	Cyb5d2	-1.71467	0.0358737
Nup62	0.783135	0.0377817	Smim3	-1.71359	0.0228255
Psap	0.78075	0.00103028	Atp6v1e1	-1.71142	3.13344e-16
Naglu	0.778113	0.0366695	Oasl2	-1.70744	0.038027
Tuba1c	0.777895	0.0171011	Gpr55	-1.70552	0.037676
Trf	0.776384	0.00330388	Esd	-1.70368	2.86924e-13
Mdh2	0.773248	0.00455896	Cklf	-1.70206	0.00957974
Pik3cd	0.763519	0.0417598	Ypel5	-1.70154	5.55829e-06
F7	0.762583	0.0223216	Adssl1	-1.69254	0.0135413
Sh2b3	0.761119	0.0273489	Morf4l2	-1.69211	6.15733e-06
F10	0.760161	0.00773427	Ndufc1	-1.69064	0.0164202
Lepr	0.759373	0.00120872	Zfp619	-1.69017	0.034517
Dhx38	0.755739	0.0261675	Ankra2	-1.68969	0.0241565
Klhl21	0.755332	0.0325101	Zfp54	-1.68383	0.0393303
Zzef1	0.753239	0.0263757	Stxbp3	-1.68235	4.40171e-06
Natd1	0.752774	0.0351568	Dgke	-1.67703	0.019236
Spp1	0.752618	0.0416061	Mmp8	-1.67459	0.00572732
Tmem189	0.751859	0.0186192	Nmt2	-1.6712	3.37652e-05
Dbnl	0.750522	0.0448908	Hccs	-1.67067	2.01228e-05
Rpl18	0.749969	0.0426494	Gbp2	-1.66809	0.00118411
Gltscr2	0.749557	0.0217815	Edrf1	-1.65956	0.0072223
Slc36a1	0.748821	0.0400637	Fyn	-1.6583	0.00343943
Tbc1d9b	0.747577	0.00866679	Gramd1c	-1.65197	0.0407445
Fem1a	0.746761	0.0309637	Ccl4	-1.65102	0.00392747
Naip2	0.740477	1.13638e-05	Il7r	-1.65096	0.000110984
Pld4	0.735547	0.016199	Smdt1	-1.64966	0.000463426
Arap1	0.735339	0.0302099	Egr1	-1.64624	0.000354321
Haus2	0.730447	0.0427054	Dnaja2	-1.64154	3.43293e-05
Fxyd5	0.723691	0.00662094	C1ra	-1.64072	0.000230715
Cenpb	0.72057	0.0455769	Ephx2	-1.63929	0.0414574
Il4ra	0.720135	0.00714868	S100a8	-1.63706	0.0264959
Psmb1	0.711731	0.0394704	Nrg4	-1.63586	0.0233665
Dap	0.708947	0.0194324	Bdh1	-1.62647	0.0217694
Rnf216	0.704952	0.0371673	BC018473	-1.62323	0.0334368
Eif3b	0.704751	0.00641434	Vti1b	-1.62249	0.00473795
Ezr	0.703447	0.0103049	4930503L19Rik	-1.61727	0.0251542
Tlr2	0.702614	0.0063838	Pop4	-1.61572	0.0262505
Ptpn11	0.699485	0.0261675	Simc1	-1.61175	0.023265
Sgms1	0.698354	0.00973073	Rdh10	-1.60999	0.041799
Hnrnpd	0.698313	0.0260003	Kif2a	-1.60468	2.29055e-05
Cyb5r3	0.690638	0.028257	Cgrrf1	-1.59956	0.0331775
Stx6	0.689082	0.0356739	Ilf2	-1.59409	0.00779001
Fau	0.681442	0.0466405	Mina	-1.5938	0.0200941
Asph	0.67837	0.0160278	Calcrl	-1.59334	0.000479145
Sod2	0.674545	0.0289391	Zfp101	-1.58383	0.0448908
Trim28	0.670557	0.0298266	Nsun6	-1.58329	0.0264469
Rpl13	0.670486	0.0454245	Rad52	-1.58259	0.0375215
Wdr81	0.665127	0.0416446	Magi3	-1.58207	0.0301532
Anxa2	0.659728	0.00866679	Procr	-1.58107	0.0206814
Bhlhe41	0.648719	0.00957974	Prkca	-1.57762	0.0156237
Klf10	0.646334	0.00957974	Dhx36	-1.5767	7.3258e-05
Arf6	0.643714	0.0318555	Fosl1	-1.57431	0.0146976
Eef2	0.642096	0.0257907	Med21	-1.57346	0.0239079
Trio	0.641177	0.0432873	Sptlc2	-1.57003	1.75951e-07
Man2a2	0.640861	0.0424388	Pfdn4	-1.56982	0.0384819
Tspan5	0.636256	0.0446882	Swap70	-1.56754	0.000134519
Pld3	0.633281	0.038146	Bid	-1.56707	0.0446996
Gnptab	0.632092	0.0412406	Pmepa1	-1.56703	0.0019825
Plaur	0.624073	0.0393375	Zfp760	-1.55489	0.0463911
Bhlhe40	0.62038	0.0299692	Scimp	-1.54978	0.0209693
Arpc1b	0.596284	0.0240436	Copg2	-1.54916	0.0122268
Mtss1	0.589152	0.0160525	A630001G21Rik	-1.54499	0.015919
Sort1	0.58678	0.0224061	Krcc1	-1.54039	0.00213868
Ccny	0.580352	0.0482664	Tanc1	-1.53806	0.0398011
Id2	0.571943	0.00347339	Nfe2l3	-1.53806	0.0479002
Eif3f	0.569692	0.0384313	Ubxn2b	-1.53551	0.0347819
Ddx39b	0.56733	0.0397544	B3galt2	-1.53438	0.0455576
Prkcsh	0.560121	0.035234	Chd1l	-1.53372	0.0184414
Il17ra	0.545736	0.0303726	Arid2	-1.53225	0.000280028
Flna	0.536801	0.0184296	Zfp958	-1.53147	0.0481325
Slc25a5	0.520593	0.0446882	Commd8	-1.53104	0.00957974
			Zdhhc17	-1.53066	0.021922
			Tfdp2	-1.52978	0.0140508
			Cnot7	-1.52964	0.000154792
			Miga1	-1.5289	0.0483509
			Gm20605	-1.52294	0.0487393
			Rbm28	-1.52251	0.0112775
			Vipr1	-1.52151	0.0466405
			Nt5c3b	-1.52003	0.0398011
			Wtip	-1.51657	0.0448545
			Mctp1	-1.51631	0.000760217
			Plk4	-1.51315	0.00937146
			Tfap4	-1.51169	0.0485784
			Rfc4	-1.50654	0.0447631
			Fos	-1.50432	0.000110522
			Sesn3	-1.49812	0.0467835
			Tnfrsf26	-1.49186	4.63078e-11
			Tmem243	-1.49111	0.047805
			Gabpb2	-1.48481	0.00377414
			Mdm2	-1.48069	6.00224e-06
			Hbegf	-1.48029	0.0383588
			Acot1	-1.47949	0.0124544
			Fbxo4	-1.4794	0.0382572
			Wdr77	-1.47936	0.00957974
			Tirap	-1.47812	0.0103298
			Pnrc2	-1.47779	0.000359321
			Hltf	-1.4774	0.00448111
			Ccnyl1	-1.47601	0.0425302
			Gclm	-1.47484	4.3906e-05
			Slc50a1	-1.47264	0.0261675
			Trip10	-1.47213	0.0228872
			Rgs1	-1.46889	0.0017497
			Slc2a1	-1.46505	0.000222438
			Gars	-1.46457	1.40438e-05
			Cox6b2	-1.46261	0.0400269
			Pirb	-1.46196	0.000515551
			Strbp	-1.45876	0.0375526
			Mbip	-1.45846	0.0492881
			Fxr1	-1.45809	1.5802e-05
			Pigv	-1.45787	0.0486962
			Nbeal1	-1.45759	0.000175471
			Stk24	-1.45262	2.21254e-07
			Mrpl47	-1.45135	0.0349487
			Trmt5	-1.45101	0.0291915
			Bex3	-1.45037	0.0270023
			Cdkn2b	-1.44904	0.0428971
			Snrpb2	-1.44773	0.0190834
			Chml	-1.4454	0.0355852
			Tspyl2	-1.44445	0.00286694
			Vrk2	-1.4395	0.0290474
			Ubxn2a	-1.43842	0.000134182
			Crem	-1.43679	0.044608
			Pde8a	-1.43537	0.00662094
			Sh2d4b	-1.43518	0.0435857
			Nedd1	-1.43475	0.0233679
			Prim1	-1.43398	0.0478319
			Osbpl8	-1.43343	3.53238e-06
			Il1rn	-1.42961	0.000217298
			Gsr	-1.42832	4.65618e-07
			Sacs	-1.4211	0.0495954
			Ccdc71l	-1.41917	0.000238074
			Slc19a2	-1.41761	0.0384819
			Fignl1	-1.41466	0.0388296
			Zfp790	-1.41356	0.0233665
			Setd3	-1.41215	0.00064485
			Capza1	-1.40717	3.45927e-08
			Alas1	-1.40493	1.12323e-09
			Dzip3	-1.40459	0.02514
			Asah2	-1.40349	0.0496035
			Ms4a8a	-1.40243	0.000130576
			Gm13212	-1.40106	0.00641434
			Upf3b	-1.39591	0.0482218
			Ttc39b	-1.39586	1.01251e-06
			Rap1a	-1.39425	0.000268071
			Rev3l	-1.39387	0.00120199
			Kat6b	-1.39386	0.000156634
			Zfp971	-1.39194	0.0266031
			Mir22hg	-1.38966	0.0309637
			Ncapg	-1.38944	0.0139926
			Gpr137b	-1.38941	2.67912e-08
			Zkscan8	-1.37951	0.0198039
			Tmx1	-1.37821	0.00591622
			Mmaa	-1.37691	0.0490323
			Glipr1	-1.37571	0.00371612
			Nufip1	-1.37483	0.0178684
			Slc39a14	-1.37183	0.000118053
			Golph3l	-1.37165	0.0271937
			Rabgap1	-1.36644	0.00491556
			Clec4b1	-1.36424	0.021339
			Skp1a	-1.36274	6.76382e-05
			Fndc3a	-1.36174	2.15787e-08
			Cd53	-1.36116	1.94572e-06
			Mrps17	-1.3565	0.034517
			Raph1	-1.35302	0.00266587
			Ifnar1	-1.34789	0.0162735
			Hs2st1	-1.33809	0.0343242
			Prpsap2	-1.3355	0.0261675
			Rnf145	-1.33461	0.0334129
			Nipsnap3b	-1.33104	0.00318828
			Nudt21	-1.32771	0.0363366
			Yae1d1	-1.32474	0.0497731
			Mrpl42	-1.32419	0.0329791
			Ak3	-1.32246	0.018866
			Mysm1	-1.3218	0.00525335
			Abhd17b	-1.30896	0.0364983
			Arhgap19	-1.30777	0.0450409
			Gdi1	-1.30365	0.000969143
			Slc43a3	-1.30322	0.0310147
			Fcgr2b	-1.2935	0.0334368
			Cwf19l1	-1.28848	0.0481539
			Ubr1	-1.28821	0.00956102
			Rnf11	-1.28696	2.60634e-05
			Gstm1	-1.28557	0.000862872
			Pdlim5	-1.28348	2.39493e-06
			Evi2b	-1.28182	0.00734596
			Ermp1	-1.28148	0.000222062
			Ube2b	-1.2759	0.00302897
			Sema4d	-1.27433	0.00477751
			Panx1	-1.2743	0.0234665
			Gpr89	-1.26997	0.0386116
			Pfdn1	-1.26938	0.0246957
			Lyar	-1.26545	0.0097432
			Slc25a46	-1.26329	0.0136883
			Nepro	-1.26191	0.0427054
			Uba6	-1.26185	0.0142909
			Uhrf2	-1.25758	2.34519e-07
			Irf2bpl	-1.2486	0.0156237
			Cep162	-1.24669	0.0469553
			Eapp	-1.24651	0.0288898
			Vkorc1l1	-1.24564	2.01501e-05
			0610030E20Rik	-1.23337	0.0291219
			Fbxo8	-1.23256	0.0478319
			2810004N23Rik	-1.23239	0.041301
			Hdac3	-1.23162	0.0357934
			Eaf1	-1.23084	0.000849269
			Psma3	-1.22928	0.00648267
			Tigar	-1.22824	0.0239079
			Chil3	-1.22571	0.00146205
			Fbxo11	-1.2204	0.00368859
			Rap2a	-1.21871	0.00329119
			Snw1	-1.21514	0.00083925
			Cdh1	-1.21013	0.0124544
			Basp1	-1.20688	0.00287755
			Fam134b	-1.20503	2.51682e-05
			Gclc	-1.2045	0.0017497
			Apba1	-1.20233	0.018408
			Mpp5	-1.19749	0.026977
			Ppfibp1	-1.19705	0.000155309
			Larp7	-1.19427	0.0265489
			Dld	-1.19304	1.33139e-05
			Cav2	-1.19189	0.00120199
			Ptrh2	-1.19105	0.0405287
			Pip4k2b	-1.18974	0.0344559
			Slc48a1	-1.18812	0.00468735
			Hikeshi	-1.18171	0.0247862
			Etfdh	-1.18116	0.00867965
			Rexo2	-1.17778	0.00205163
			Atp6v1d	-1.17642	0.000435919
			Rps27l	-1.16929	0.0143972
			P2ry13	-1.16789	0.0261675
			Zfp26	-1.16738	0.0283587
			Wbp5	-1.16388	0.0288692
			Tmed7	-1.16298	0.00290669
			Gpt2	-1.15654	0.0477664
			Gdap2	-1.15349	0.0421994
			Tlr4	-1.1511	0.0229839
			Hs6st1	-1.14693	0.0144369
			Katnbl1	-1.14222	0.0260003
			Carnmt1	-1.14107	0.0281169
			C330027C09Rik	-1.13954	0.0487393
			Srxn1	-1.13753	0.000235363
			Kctd9	-1.13707	0.0156237
			Txnrd1	-1.137	1.65366e-06
			Elovl5	-1.1366	0.000153838
			Bcap29	-1.13389	0.028105
			Slc7a11	-1.13201	0.000208115
			Larp1b	-1.13103	0.0427054
			Ints10	-1.12955	0.0289058
			Zbtb4	-1.12645	0.01553
			Ube2g2	-1.12581	0.0299403
			Ifrd1	-1.12404	0.000984239
			Aig1	-1.12376	0.00934608
			Clec4e	-1.12358	0.000906291
			Psd4	-1.12218	0.00846658
			Cmpk1	-1.11984	9.82629e-05
			Slain2	-1.11661	0.000306247
			Lsm12	-1.1163	0.00479766
			Upf2	-1.11579	0.0451395
			Cdc14b	-1.1148	0.0460053
			Rheb	-1.11416	0.00913493
			Prpf3	-1.11243	0.0163967
			Scyl2	-1.11001	0.000517494
			Ctsc	-1.10626	1.28843e-07
			Pcf11	-1.10512	0.000766217
			Plscr4	-1.10089	0.0400269
			Rbm26	-1.09644	0.0227546
			Rrm1	-1.09102	0.00937146
			Cisd2	-1.09034	0.0323307
			Ppp2cb	-1.08936	0.0289058
			Slc9a6	-1.08726	0.0270936
			Gm6377	-1.08486	0.0310147
			Hspa4l	-1.08099	0.00934711
			Ppid	-1.08039	0.036456
			Abca1	-1.08026	0.000766217
			Rp2	-1.07891	0.00646079
			Phf10	-1.07822	0.0305486
			Rcbtb2	-1.07801	0.00266802
			Rest	-1.07624	0.0144749
			Rab7b	-1.07616	6.83335e-05
			4930453N24Rik	-1.07609	0.0421374
			Lgals8	-1.07253	2.11674e-05
			Mbtps2	-1.07038	0.0142544
			Stam2	-1.06958	0.00682443
			Dnajc10	-1.0629	0.00674661
			Tmem65	-1.06057	0.016251
			Aph1c	-1.06031	0.0346679
			Gfpt1	-1.05948	0.000103409
			Tgfbi	-1.05744	0.000321225
			Gcnt1	-1.05498	0.0116442
			Lonrf1	-1.05273	0.00107749
			Cd33	-1.04952	3.98155e-06
			Anxa1	-1.04842	0.00236639
			Matn2	-1.04766	0.034207
			Riok2	-1.0402	0.0476023
			Zfp236	-1.03326	0.0487393
			Polr3c	-1.0328	0.0487393
			Uba5	-1.03168	0.00836822
			Prdx1	-1.0266	0.000176242
			Chic2	-1.02587	0.00434417
			Fosb	-1.02452	0.0233665
			Vopp1	-1.02171	0.00572732
			Tbp	-1.01015	0.0485214
			Tmem170b	-1.00732	0.0471217
			Slc38a6	-1.00554	0.0288692
			Ywhaq	-1.00254	0.0446996
			Pip4k2a	-1.00049	0.00198352
			Mbnl1	-0.993047	0.000954238
			Dhrs7b	-0.986115	0.0291219
			Plod1	-0.984401	0.0295111
			Ptk2b	-0.98311	0.00538462
			E430025E21Rik	-0.982576	0.000222438
			Ap1s2	-0.979816	0.0142909
			Ptgfrn	-0.97856	0.000438361
			Slc4a7	-0.976955	0.035234
			Klf6	-0.972792	0.000446573
			Vstm2a	-0.969984	0.0187723
			Ppp3r1	-0.962608	0.000954238
			Arsb	-0.961455	0.0447479
			Abl2	-0.960155	0.000153185
			Ubxn8	-0.958726	0.0447631
			Nfatc3	-0.953239	0.0301856
			Acot9	-0.949326	0.0395519
			Srd5a3	-0.948597	0.0318555
			Tmem154	-0.947483	3.71146e-05
			Abcc1	-0.941386	0.0142023
			Srsf1	-0.940521	0.00615311
			Naaa	-0.940203	4.17532e-05
			Gpnmb	-0.93813	6.76382e-05
			Ero1l	-0.935954	0.00325035
			Smap1	-0.933553	0.019055
			Pcnp	-0.929328	0.0331972
			Syap1	-0.927763	0.0054537
			Tnrc6a	-0.927647	0.0292705
			Cacul1	-0.927421	0.000214273
			Trib3	-0.924554	0.0303559
			Slc29a1	-0.923091	0.00226997
			Chordc1	-0.915136	0.0233665
			Arid4a	-0.914959	0.0308971
			44089	-0.914593	0.0135413
			E030024N20Rik	-0.913588	0.0192128
			Zc3h15	-0.91148	0.0335912
			Rcan1	-0.905304	0.0143972
			Nab1	-0.905053	0.0154518
			Lnx2	-0.902751	0.0266214
			Rap1gds1	-0.899769	0.00556376
			Ncoa3	-0.897875	0.021339
			Cdc37l1	-0.895351	0.0253102
			Psmd11	-0.891461	0.00661933
			Rb1	-0.889405	0.00943863
			Pqlc3	-0.889272	0.000122229
			Tax1bp1	-0.885397	0.0192626
			Plxnd1	-0.883656	0.0485678
			Cers2	-0.880525	0.0050285
			Zdhhc20	-0.879718	0.0473207
			Rab11b	-0.879583	0.00108588
			Zfr	-0.878679	0.0101218
			Fbxl3	-0.878425	0.0129022
			Scamp1	-0.877188	0.0195388
			Dcp2	-0.873336	0.0251542
			Agpat4	-0.872346	0.0189175
			Ppp2ca	-0.870682	0.000113724
			Trip11	-0.869216	0.0386927
			Tcp11l2	-0.867585	0.0209571
			Noct	-0.866304	0.00583562
			Tram1	-0.863807	0.0104496
			Dock10	-0.857844	0.00235846
			Fgfr1op2	-0.855883	0.0366695
			Slc39a6	-0.855356	0.0244939
			Nipa2	-0.851905	0.0334368
			Pea15a	-0.844678	0.00525335
			Hook1	-0.843971	0.014801
			Ddx58	-0.843931	0.0405147
			Sepp1	-0.842977	0.000114281
			Pbrm1	-0.838293	0.00904754
			Cnot6	-0.837859	0.0386116
			Hspa13	-0.833276	0.0217319
			Atp1b3	-0.83141	0.0100289
			Mbnl2	-0.829089	0.0169881
			Sat1	-0.827346	0.0148921
			Lrrc58	-0.823045	0.00390905
			Ptp4a1	-0.820622	0.0477477
			Gpd2	-0.819348	0.0144226
			C1galt1	-0.817725	0.0289849
			Psmd8	-0.817409	0.00867571
			Srgn	-0.817322	0.0173816
			Fam122b	-0.816928	0.025943
			Map4k3	-0.815705	0.0478319
			Cdk6	-0.809491	0.0166697
			Elf2	-0.80822	0.0261664
			Golim4	-0.806249	0.047805
			Bag3	-0.805913	0.0381955
			Galnt1	-0.79726	0.0407445
			Prdm2	-0.796778	0.0236406
			C5ar1	-0.79654	0.00864451
			Gna13	-0.794516	0.000234816
			Cav1	-0.793546	0.0427054
			Pbdc1	-0.789976	0.0309279
			Eif4e	-0.788461	0.021339
			Tox4	-0.786386	0.00410274
			Flrt3	-0.781188	0.0137552
			2700060E02Rik	-0.779316	0.0483705
			Pan3	-0.776243	0.0252949
			Ddx6	-0.774437	0.00120235
			Numb	-0.772426	0.0436713
			Gnai3	-0.766589	0.0208738
			Serinc1	-0.765972	0.0256185
			Foxj3	-0.763618	0.0195388
			Msl1	-0.760562	0.0206814
			Btbd1	-0.759047	0.0431105
			Dync1i2	-0.758481	0.0380281
			Mtmr6	-0.757621	0.0211995
			Fndc3b	-0.756633	0.00126506
			Fem1c	-0.756035	0.0237053
			Sh3bgrl	-0.754228	0.0261664
			Ube2d3	-0.749948	0.0150236
			Papola	-0.747264	0.00479889
			Ghitm	-0.746388	0.0176383
			Ccng1	-0.744502	0.0156668
			Etf1	-0.742732	0.0162096
			43896	-0.741525	0.0120936
			Kctd12	-0.739093	0.0425302
			Sap18b	-0.739018	0.0228255
			Btg2	-0.738423	0.0247947
			Aars	-0.732929	0.0106975
			Ywhaz	-0.732548	0.00348557
			Dock4	-0.731635	0.0331081
			Nfkb1	-0.723971	0.0124561
			Gas2l3	-0.721991	0.0154186
			Adam10	-0.721428	0.0017208
			Vapa	-0.717911	0.00766436
			Slc16a10	-0.714028	0.019236
			Akirin2	-0.710997	0.0351568
			Ttc7b	-0.707831	0.0381084
			1810013L24Rik	-0.707456	0.0237786
			Gsk3b	-0.704693	0.0226891
			Plek	-0.703079	0.0158895
			Pdpk1	-0.700061	0.0106975
			Mthfd2	-0.695579	0.0389191
			Xpo1	-0.691445	0.0292511
			Rapgef6	-0.688563	0.0225206
			Srsf11	-0.686016	0.0446996
			Abca3	-0.68585	0.0347518
			Caprin1	-0.68417	9.86901e-05
			Tlr13	-0.682589	0.0382004
			Arf4	-0.680134	0.0100459
			Tgoln1	-0.679143	0.0227915
			Hmox1	-0.677511	0.0393303
			Rgl1	-0.670419	0.0447631
			Ubxn4	-0.663922	0.0139849
			Ywhah	-0.66374	0.00850911
			Dnajb1	-0.657854	0.0329009
			Npc1	-0.65705	0.0142544
			Me2	-0.652742	0.0481539
			Zcchc2	-0.65139	0.0411291
			Lgmn	-0.648127	0.021474
			Fbxw11	-0.643302	0.0366695
			Arhgef6	-0.636957	0.0475347
			Mapk1ip1l	-0.618321	0.0403927
			Ddx42	-0.609412	0.0301032
			Itm2b	-0.608749	0.00528856
			Ddx3x	-0.606572	0.0487393
			Actn1	-0.600686	0.0279482
			Abhd17c	-0.595712	0.0344559
			Arhgdib	-0.595272	0.0477174
			Plekhb2	-0.593537	0.0371673
			Vps39	-0.592292	0.0419164
			Osbpl9	-0.59152	0.0211995
			Agfg1	-0.588901	0.0197843
			Lipa	-0.584518	0.0176839
			Abce1	-0.581011	0.0496035
			Olr1	-0.578193	0.0347819
			Vps26a	-0.578012	0.0455769
			Cltc	-0.571671	0.0206814
			Slc23a2	-0.567435	0.0172101
			Anxa4	-0.560177	0.0417095
			Dnajc5	-0.555853	0.0196881
			Atp6v1a	-0.537687	0.0343991
			Slc38a2	-0.533384	0.0386323
			Capn2	-0.527422	0.0358736
			Acox1	-0.52324	0.0393022
			Elmo1	-0.520075	0.0288822
			Lcp1	-0.517405	0.0382572
			Ctnnb1	-0.510292	0.0231845
			Mapk1	-0.504941	0.0200424
			Stom	-0.501342	0.0321543
			Rragc	-0.482323	0.0349221
