## Supplemental Tables 1-8 for "Integrative phenotypic and genomic analyses reveal strain-dependent responses to acute ozone exposure and their associations with airway macrophage transcriptional activity": supp_table_6.xlsx

### Sheet: Supplemental Table 6
Supplemental Table 6. Enrichr pathway analysis results for genes with G' effect between CC017 and CC003.
Enhanced enrichment at baseline in CC017 compared to CC003
Term	Overlap	p-value	Adj. p-value	Odds ratio	Combined score	Genes
MSigDB
TNF-alpha Signaling via NF-kB	15/200	8.41024e-06	0.000386871	4.24616	49.6208	KLF10;CEBPB;SERPINE1;PLAUR;IRS2;SOD2;ICAM1;SPSB1;ID2;BHLHE40;KLF9;SIK1;HES1;JUNB;TLR2
TGF-beta Signaling	7/54	7.66046e-05	0.00118599	7.68927	72.8701	KLF10;SMAD1;RAB31;ID2;SERPINE1;FURIN;JUNB
Coagulation	11/138	7.73474e-05	0.00118599	4.50093	42.6113	VWF;F10;GNB2;SERPINE1;APOC1;FN1;FURIN;CRIP2;GNG12;KLK8;CFB
UV Response Dn	10/144	0.000495174	0.00408544	3.86631	29.4249	ANXA2;PRKAR2B;INSIG1;SERPINE1;BHLHE40;BCKDHB;PMP22;PIK3CD;SYNE1;TGFBR2
Estrogen Response Early	12/200	0.000532884	0.00408544	3.31539	24.9888	KLF10;SCARB1;KRT19;RAB31;CISH;ALDH3B1;P2RY2;BHLHE40;UNC119;HR;HES1;CHPT1
Complement	12/200	0.000532884	0.00408544	3.31539	24.9888	F7;CEBPB;GNG2;F10;GNB2;SERPINE1;APOC1;FN1;PLAUR;PRCP;SH2B3;CFB
Estrogen Response Late	11/200	0.00181088	0.0104126	3.01481	19.0354	SCARB1;KRT19;RAB31;CISH;PRKAR2B;ID2;ALDH3B1;HR;LSR;CHPT1;ASS1
Epithelial Mesenchymal Transition	11/200	0.00181088	0.0104126	3.01481	19.0354	ITGB5;CALD1;ID2;SERPINE1;FN1;SPP1;PLAUR;PMP22;FZD8;FLNA;COLGALT1
Inflammatory Response	10/200	0.00563336	0.0259134	2.71892	14.0814	GNA15;P2RY2;SERPINE1;PDPN;KCNA3;PLAUR;ACVR1B;ICAM1;EREG;TLR2
Xenobiotic Metabolism	10/200	0.00563336	0.0259134	2.71892	14.0814	F10;ALDH2;ID2;SERPINE1;PDK4;IRF8;ASL;APOE;COMT;CFB
Hypoxia	9/200	0.0159446	0.0611209	2.42764	10.0471	TPST2;ERRFI1;SCARB1;ANXA2;GAA;SERPINE1;BHLHE40;PLAUR;IRS2
KRAS Signaling Up	9/200	0.0159446	0.0611209	2.42764	10.0471	SLPI;ID2;SPP1;PLAUR;IRF8;CD37;CFB;EREG;GADD45G
IL-6/JAK/STAT3 Signaling	5/87	0.0266111	0.0941625	3.12592	11.3359	LEPR;PTPN11;ACVR1B;IL17RA;TLR2
KEGG
Lysosome	10/124	0.000147849	0.033918	4.54927	40.1215	GALNS;CD63;NAPSA;GNPTAB;NAGLU;SORT1;GAA;PSAP;SGSH;CLN5
Ether lipid metabolism	6/47	0.000273533	0.033918	7.53774	61.8403	PLA2G16;LPCAT2;PLD4;CHPT1;PLA2G6;PLD3
Kaposi sarcoma-associated herpesvirus infection	12/216	0.00104657	0.0631086	3.05285	20.9494	PREX1;H2-T23;H2-BL;GNG2;H2-T9;GNB2;E2F1;PIK3CD;GNG12;CCR5;PIK3R6;ICAM1
Complement and coagulation cascades	7/88	0.00156932	0.0631086	4.45392	28.7595	F7;VWF;F10;SERPINE1;ITGAX;PLAUR;CFB
PI3K-Akt signaling pathway	16/357	0.00165673	0.0631086	2.44407	15.6491	CSF1R;FLT1;ITGB5;VWF;HGF;FN1;IL4RA;PIK3CD;GNG12;PIK3R6;EREG;RPTOR;GNG2;GNB2;SPP1;TLR2
Leukocyte transendothelial migration	8/115	0.00176103	0.0631086	3.85838	24.4693	NCF1;PIK3CD;CYBA;PTPN11;ACTN4;F11R;EZR;ICAM1
Ras signaling pathway	12/233	0.0019883	0.0631086	2.81554	17.514	PLA2G16;CSF1R;FLT1;GNG2;RASA3;HGF;GNB2;PIK3CD;PTPN11;PLA2G6;GNG12;ARF6
Proteoglycans in cancer	11/203	0.00203576	0.0631086	2.96725	18.3877	CD63;ITGB5;HGF;FN1;PLAUR;FZD8;FLNA;PIK3CD;PTPN11;EZR;TLR2
Cholesterol metabolism	5/49	0.00247789	0.0664369	5.83691	35.0235	SCARB1;LRPAP1;SORT1;APOC1;APOE
Phagosome	10/180	0.00267891	0.0664369	3.04193	18.0153	SCARB1;H2-T23;TUBA1C;H2-BL;NCF1;ITGB5;H2-T9;H2-DMA;CYBA;TLR2
Cellular senescence	10/185	0.00326165	0.0735353	2.95426	16.9147	H2-T23;H2-BL;H2-T9;SERPINE1;E2F1;PIK3CD;SLC25A5;ZFP36L2;GADD45G;TGFBR2
WikiPathways
Blood Clotting Cascade WP460	4/20	0.000518024	0.0351317	12.8259	97.0343	F7;VWF;F10;SERPINE1
Focal Adhesion-PI3K-Akt-mTOR-signaling pathway WP2841	16/324	0.000600542	0.0351317	2.71057	20.1061	CSF1R;FLT1;ITGB5;VWF;EPAS1;HGF;FN1;IL4RA;PIK3CD;IRS2;GNG12;RPTOR;GNG2;GNB2;SPP1;ITGAX
Microglia Pathogen Phagocytosis Pathway WP3626	5/41	0.00110429	0.0359449	7.13692	48.5921	NCF1;ARPC1B;PIK3CD;CYBA;PIK3R6
Complement and Coagulation Cascades WP449	6/62	0.00122888	0.0359449	5.51447	36.9561	F7;VWF;F10;SERPINE1;PLAUR;CFB
Oxidative Stress WP412	4/28	0.00193836	0.0453576	8.54712	53.3846	NFIX;CYBA;SOD2;JUNB
IL-2 Signaling Pathway WP450	6/76	0.00348957	0.0680467	4.40842	24.9427	CISH;PIK3CD;IRS2;PTPN11;ICAM1;EIF3B
TYROBP Causal Network WP3625	5/58	0.00517185	0.0803429	4.84351	25.4988	ITGAX;SPP1;CD37;SH2B3;ZFP36L2
Statin Pathway WP1	3/19	0.00549353	0.0803429	9.59432	49.9306	SCARB1;APOC1;APOE
Enhanced enrichment at baseline in CC003 compared to CC017
MSigDB
TNF-alpha Signaling via NF-kB	28/200	8.19649e-09	4.09824e-07	4.00701	74.6088	BTG2;PLEK;SAT1;IFIT2;PANX1;CCL4;OLR1;PMEPA1;CCL2;PDLIM5;ABCA1;EGR1;EGR3;DDX58;PLK2;LIF;FOS;INHBA;NFKB1;FOSL1;NR4A2;RCAN1;KLF6;NR4A3;TRIP10;FOSB;IL7R;HBEGF
Inflammatory Response	26/200	1.27714e-07	3.19284e-06	3.66815	58.2263	BTG2;CALCRL;C5AR1;GNAI3;SGMS2;AHR;CCL7;RGS1;CLEC5A;OLR1;CCL2;CD14;ABCA1;MSR1;PTGIR;CCL22;SEMA4D;LIF;EIF2AK2;INHBA;NFKB1;KLF6;IL7R;MET;HBEGF;IFNAR1
p53 Pathway	25/200	4.72544e-07	7.87573e-06	3.50221	51.0102	RB1;BTG2;HDAC3;HSPA4L;RPS27L;SLC7A11;SAT1;NDRG1;HMOX1;STOM;SLC19A2;TSPYL2;CDKN2B;VDR;PLK2;OSGIN1;LIF;FOS;CGRRF1;PROCR;CCNG1;MDM2;TRIB3;ANKRA2;HBEGF
mTORC1 Signaling	22/200	1.81937e-05	0.000227422	3.01786	32.9382	GSK3B;BTG2;NUFIP1;ELOVL5;TXNRD1;IFRD1;GSR;UBE2D3;SLC2A1;SLC7A11;PSMA3;GCLC;MTHFD2;PRDX1;CCNG1;ME1;POLR3G;TRIB3;ETF1;ATP6V1D;CTSC;LGMN
Androgen Response	14/100	4.41001e-05	0.000441001	3.95352	39.65	ELOVL5;ACTN1;GSR;GNAI3;SAT1;NDRG1;CDC14B;CDK6;VAPA;PMEPA1;PTK2B;ITGAV;PDLIM5;SLC38A2
Complement	21/200	5.57956e-05	0.000464964	2.86076	28.0178	DOCK4;PLEK;GNAI3;MMP8;LIPA;PLA2G7;DUSP6;C3;MMP12;DOCK10;PPP2CB;MMP13;KIF2A;GPD2;ME1;OLR1;FYN;CD36;S100A9;CTSC;LGMN
Reactive Oxygen Species Pathway	8/49	0.000671502	0.00479644	4.71393	34.4399	NQO1;ABCC1;GCLC;SRXN1;PRDX1;TXNRD1;GSR;GCLM
Adipogenesis	18/200	0.00117777	0.00736106	2.40205	16.1997	ABCA1;RNF11;FZD4;EPHX2;MCCC1;ATP1B3;GHITM;CMBL;C3;ACOX1;GPD2;DHRS7B;CMPK1;ME1;STOM;CD36;DLD;MAP4K3
Unfolded Protein Response	12/113	0.00190877	0.0106043	2.87588	18.0067	TSPYL2;CNOT6;MTHFD2;BAG3;DNAJA4;POP4;EXOSC9;CCL2;IFIT1;YWHAZ;EIF4E;DCP2
UV Response Dn	13/144	0.00525564	0.024451	2.40133	12.6032	ABCC1;CAV1;ANXA4;GCNT1;ATP2B4;PRDM2;PRKCA;NFKB1;DDAH1;RASA2;FYN;PDLIM5;MET
Apoptosis	14/161	0.00537923	0.024451	2.30556	12.047	BTG2;EGR3;GSTM1;ANXA1;CAV1;GSR;EMP1;SAT1;PPP3R1;HMOX1;CTNNB1;ETF1;CD14;BID
Coagulation	12/138	0.0095555	0.0398146	2.30225	10.7069	C3;ARF4;ANXA1;F9;GDA;PLEK;CAPN2;OLR1;FYN;MMP8;DUSP6;LGMN
Interferon Gamma Response	15/200	0.0149362	0.0574471	1.96142	8.24574	RSAD2;DDX58;NCOA3;EIF2AK2;IFIT1;NFKB1;IFIT2;IL18BP;PSMA3;CCL7;MTHFD2;OAS3;ST8SIA4;CCL2;RAPGEF6
UV Response Up	12/158	0.0253061	0.0810116	1.98479	7.2975	DNAJB1;BTG2;CDKN2B;ALAS1;RFC4;PRPF3;POLE3;HMOX1;FOSB;FOS;BID;HSPA13
IL-2/STAT5 Signaling	14/199	0.029675	0.0810116	1.82833	6.43107	PHTF2;AHCY;NCOA3;ANXA4;SWAP70;LIF;EMP1;AHR;NDRG1;TTC39B;NT5E;KLF6;PTRH2;ITGAV
Estrogen Response Late	14/200	0.0307844	0.0810116	1.81841	6.32941	PLK4;EGR3;ST6GALNAC2;ELOVL5;ABCA3;CAV1;HSPA4L;ATP2B4;FOS;CXCL14;CDH1;SLC29A1;S100A9;FRK
Myc Targets V1	14/200	0.0307844	0.0810116	1.81841	6.32941	RRM1;RFC4;IFRD1;SRSF1;ILF2;PSMD8;XPO1;YWHAQ;POLE3;ETF1;SNRPB2;KPNA2;ABCE1;EIF4E
Xenobiotic Metabolism	14/200	0.0307844	0.0810116	1.81841	6.32941	NQO1;ARG2;AHCY;ALAS1;ELOVL5;GSR;ETFDH;IGF1;GCLC;NPC1;ACOX1;HMOX1;CD36;PDLIM5
Glycolysis	14/200	0.0307844	0.0810116	1.81841	6.32941	GFPT1;SRD5A3;AK3;PLOD1;HS2ST1;PPP2CB;NT5E;GCLC;KIF2A;ME1;TGFBI;ME2;DLD;MET
Protein Secretion	8/96	0.0386759	0.0966898	2.19087	7.1259	ABCA1;TMX1;CAV2;CLTC;ADAM10;MAPK1;SCAMP1;CTSC
KEGG
Hepatitis C	20/160	6.50185e-06	0.0017425	3.48619	41.637	RB1;GSK3B;RSAD2;DDX58;EIF2AK2;IFIT1;YWHAZ;NFKB1;PPP2CA;PPP2CB;CDK6;YWHAQ;OAS3;CLDN23;MAPK1;CTNNB1;BID;IKBKE;IFNAR1;YWHAH
Thyroid hormone signaling pathway	15/115	5.52732e-05	0.00591408	3.64485	35.7313	GSK3B;HDAC3;PDPK1;NCOA3;SLC2A1;ATP1B3;PRKCA;SLC16A10;RCAN1;RHEB;MDM2;MAPK1;CTNNB1;ITGAV;PRKACB
IL-17 signaling pathway	13/91	6.62024e-05	0.00591408	4.0442	38.9165	GSK3B;SRSF1;FOS;NFKB1;FOSL1;MMP13;CCL7;CCL2;MAPK1;FOSB;IKBKE;S100A9;S100A8
Sphingolipid signaling pathway	15/124	0.000131856	0.00883434	3.34232	29.8596	ABCC1;ASAH2;PDPK1;GNAI3;PRKCA;SGMS2;NFKB1;PPP2CA;GNA13;PPP2CB;SPTLC2;MAPK1;FYN;BID;CERS2
Hepatitis B	17/163	0.000300009	0.0160805	2.82972	22.9538	RB1;EGR3;DDX3X;DDX58;NFATC3;PRKCA;FOS;YWHAZ;NFKB1;TIRAP;YWHAQ;PTK2B;MAPK1;BID;IKBKE;TLR4;IFNAR1
Pertussis	10/76	0.000876553	0.0316676	3.6649	25.7991	C3;C1RA;CFL2;GNAI3;MAPK1;FOS;CD14;TLR4;TIRAP;NFKB1
Viral carcinogenesis	20/229	0.000939212	0.0316676	2.32679	16.2188	RB1;CDKN2B;EGR3;DDX3X;TBP;HDAC3;ACTN1;EIF2AK2;YWHAZ;NFKB1;C3;SNW1;CDK6;YWHAQ;CHEK1;RASA2;MDM2;MAPK1;PRKACB;YWHAH
Ferroptosis	7/40	0.000945301	0.0316676	5.1203	35.6578	GCLC;SLC40A1;HMOX1;SLC7A11;GCLM;SAT1;SLC39A14
Influenza A	16/168	0.00119908	0.0332933	2.55407	17.1792	GSK3B;RSAD2;DDX58;EIF2AK2;PRKCA;NFKB1;DNAJB1;XPO1;OAS3;CCL2;MAPK1;KPNA2;IKBKE;TLR4;AGFG1;IFNAR1
Cell cycle	13/123	0.00131505	0.0332933	2.86291	18.9922	RB1;GSK3B;CDKN2B;YWHAZ;CDC14A;CDC14B;CDK6;YWHAQ;TFDP2;CHEK1;MDM2;SKP1A;YWHAH
Hepatocellular carcinoma	16/171	0.0014442	0.0332933	2.50424	16.3783	RB1;GSK3B;NQO1;PBRM1;GSTM1;PHF10;FZD4;TXNRD1;MGST2;PRKCA;CDK6;HMOX1;MAPK1;CTNNB1;ARID2;MET
Human cytomegalovirus infection	21/255	0.00149074	0.0332933	2.18203	14.2017	RB1;PDGFRA;GSK3B;NFATC3;GNAI3;PRKCA;NFKB1;GNA13;PPP3R1;CDK6;RHEB;CXCR2;CCL4;MDM2;CTNNB1;PTK2B;CCL2;MAPK1;ITGAV;BID;PRKACB
RNA degradation	10/83	0.00173873	0.0358446	3.31226	21.0481	DDX6;BTG2;CNOT6;CNOT7;PAN3;EXOSC9;EXOSC8;DHX36;DCP2;EDC3
Parathyroid hormone synthesis, secretion and action	11/107	0.0037351	0.0696089	2.77074	15.4884	NR4A2;GNA13;EGR1;MMP13;VDR;GNAI3;MAPK1;PRKCA;FOS;PRKACB;HBEGF
Glutathione metabolism	8/64	0.00389602	0.0696089	3.44857	19.132	GGT5;RRM1;GCLC;GSTM1;ANPEP;GSR;MGST2;GCLM
Measles	13/144	0.00525564	0.079239	2.40133	12.6032	GSK3B;DDX58;EIF2AK2;FOS;NFKB1;CDK6;OAS3;TLR9;BID;FCGR2B;IKBKE;TLR4;IFNAR1
C-type lectin receptor signaling pathway	11/112	0.00528903	0.079239	2.63289	13.8019	CLEC4B1;PPP3R1;EGR3;CCL22;NFATC3;MDM2;MAPK1;CLEC4E;CLEC1B;IKBKE;NFKB1
Prostate cancer	10/97	0.00546025	0.079239	2.77722	14.47	RB1;PDGFRA;GSK3B;SPINT1;PDPK1;MDM2;MAPK1;CTNNB1;IGF1;NFKB1
Pathways in cancer	34/535	0.00561769	0.079239	1.6544	8.57284	RB1;GSK3B;FLT4;GNAI3;SLC2A1;MGST2;RASGRP4;GNA13;CDH1;CTNNA1;HMOX1;MAPK1;ITGAV;BID;SKP1A;PRKACB;NQO1;PDGFRA;CDKN2B;GSTM1;FZD4;TXNRD1;NCOA3;PRKCA;FOS;IGF1;NFKB1;CDK6;KITL;MDM2;CTNNB1;IL7R;MET;IFNAR1
Toll-like receptor signaling pathway	10/99	0.00630057	0.0828414	2.71453	13.7548	CCL4;TLR9;MAPK1;CD14;FOS;IKBKE;TLR4;NFKB1;TIRAP;IFNAR1
Focal adhesion	16/199	0.0064913	0.0828414	2.11796	10.6688	PDGFRA;GSK3B;CAV2;PDPK1;ACTN1;CAV1;FLT4;PRKCA;IGF1;RAP1A;CAPN2;CTNNB1;MAPK1;ITGAV;FYN;MET
Oocyte meiosis	11/116	0.00686702	0.0836527	2.53206	12.6122	PPP2CA;PPP2CB;PPP3R1;YWHAQ;FBXW11;MAPK1;IGF1;SKP1A;PRKACB;YWHAZ;YWHAH
B cell receptor signaling pathway	8/72	0.00797524	0.0887617	3.01624	14.5727	GSK3B;PPP3R1;NFATC3;MAPK1;FOS;PIRB;FCGR2B;NFKB1
Melanoma	8/72	0.00797524	0.0887617	3.01624	14.5727	RB1;PDGFRA;CDK6;CDH1;MDM2;MAPK1;IGF1;MET
Chagas disease (American trypanosomiasis)	10/103	0.00828001	0.0887617	2.59723	12.4509	C3;PPP2CA;PPP2CB;TLR9;GNAI3;CCL2;MAPK1;FOS;TLR4;NFKB1
Bacterial invasion of epithelial cells	8/74	0.00936939	0.0965768	2.92453	13.6584	CDH1;CAV2;CAV1;CLTC;ELMO1;CTNNA1;CTNNB1;MET
Amoebiasis	10/106	0.0100543	0.0997981	2.51567	11.5715	ARG2;SERPINB6B;ACTN1;PRKCA;SERPINB9;CD14;RAB7B;PRKACB;TLR4;NFKB1
WikiPathways
Spinal Cord Injury WP2432	14/99	3.93526e-05	0.00547002	4.00024	40.5742	RB1;EGR1;BTG2;ANXA1;PRKCA;FOS;PIRB;MMP12;CCNG1;PLXNA2;CCL2;MAPK1;FCGR2B;TLR4
Oxidative Stress WP412	7/28	9.11699e-05	0.00633631	8.05122	74.8987	NQO1;GCLC;TXNRD1;GSR;HMOX1;FOS;NFKB1
Keap1-Nrf2 WP1245	5/14	0.000150622	0.0069788	13.3934	117.871	NQO1;GCLC;HMOX1;PRKCA;GCLM
IL-7 Signaling Pathway WP297	8/44	0.000314753	0.0109377	5.37004	43.3025	RB1;GSK3B;CLTC;PTK2B;MAPK1;FYN;IL7R;STAM2
Glutathione metabolism WP164	5/20	0.000954912	0.0221221	8.0335	55.8641	GGT5;GCLC;ANPEP;GSR;GCLM
Hypertrophy Model WP202	5/20	0.000954912	0.0221221	8.0335	55.8641	NR4A3;IFRD1;ADAM10;EIF4E;HBEGF
Glutathione and one carbon metabolism WP730	6/31	0.00126384	0.0250962	5.78838	38.6293	GGT5;GCLC;AHCY;ANPEP;GSR;GCLM
MicroRNAs in Cardiomyocyte Hypertrophy WP1560	9/82	0.005454	0.0853807	2.97727	15.5158	GSK3B;RCAN1;PDPK1;LIF;MAPK1;CTNNB1;IGF1;IKBKE;NFKB1
IL-6 signaling Pathway WP387	10/99	0.00630057	0.0853807	2.71453	13.7548	RB1;PPP2CA;GSK3B;PPP2CB;PTK2B;MAPK1;FYN;FOS;EIF4E;NFKB1
IL-3 Signaling Pathway WP373	10/100	0.00675675	0.0853807	2.68423	13.4136	PPP2CA;GSK3B;RAP1A;CHEK1;SLC2A1;MAPK1;PRKCA;FYN;YWHAZ;NFKB1
Integrin-mediated Cell Adhesion WP6	10/100	0.00675675	0.0853807	2.68423	13.4136	RAP1A;ITGAD;CAV2;PDPK1;ACTN1;CAV1;CAPN2;MAPK1;ITGAV;FYN
