## Supplemental Tables 1-8 for "Integrative phenotypic and genomic analyses reveal strain-dependent responses to acute ozone exposure and their associations with airway macrophage transcriptional activity": supp_table_7.xlsx

### Sheet: Supplemental Table 7
Supplemental Table 5. GxT effect genes for the contrast between CC017 and CC003.
Ozone-induced expression enhanced in CC017			Ozone-induced expression enhanced in CC003
Gene	logFC (17 vs. 3)	Adj. p-val.	Gene	logFC (17 vs. 3)	Adj. p-val.
Snord34	5.29221	2.03728e-05	Apoe	-3.18059	0.000997539
Slc40a1	5.20074	3.96028e-05	Hist1h2ac	-3.10609	8.28899e-05
Dnajb4	4.56157	0.000789038	Hist1h4k	-2.85852	0.00070762
Cgrrf1	4.50829	0.00070762	Ocel1	-2.41891	0.00723763
Ccl7	4.27862	0.000206535	Cd74	-2.37853	0.000761303
Alg6	4.16015	0.00111516	Hist1h2ab	-2.31189	0.00319796
Fsd1l	4.13525	0.000209851	Aprt	-2.17814	0.000152361
Kansl1l	4.12895	6.6251e-05	Rps15a-ps4	-2.13773	0.00723763
Tfb1m	4.0993	0.00156321	Irgq	-2.11359	0.00594729
Zcchc10	4.09132	0.00162054	Gadd45g	-2.09681	0.000200408
Ikzf2	4.08321	0.00133719	Tbc1d10a	-2.08071	0.000494318
Rad52	3.81613	0.00208562	H2afj	-2.07458	0.00162054
Ahr	3.79105	0.002381	Plk1	-2.04836	0.0116718
Pyroxd1	3.75286	0.00243974	Vars	-2.01111	0.000123055
Me1	3.70039	0.00127008	Hist1h3b	-2.00959	0.00734165
Lgalsl	3.63277	0.00265697	Slc26a11	-1.98089	0.0187969
Zfp97	3.60532	0.00288113	Bckdha	-1.94116	0.00284988
Zfp120	3.53593	0.000733006	Tysnd1	-1.94021	0.0107633
1110059E24Rik	3.4984	0.00288113	Lmna	-1.9398	6.23039e-05
Pla2g7	3.36532	0.000182452	Hist2h3c2	-1.93724	0.0139099
Gins3	3.36485	0.00319796	Thop1	-1.93304	0.00723763
Serpinb6b	3.30262	0.00384238	Yif1b	-1.92447	0.00683345
Mamdc2	3.22715	0.002474	Mfsd12	-1.90956	0.00127008
Ptp4a1	3.1813	1.06608e-05	Fam173a	-1.90418	0.0191674
B3galt2	3.0869	0.0053976	Pold1	-1.88191	0.00727477
3830406C13Rik	3.06946	0.00425788	Tmem160	-1.86869	0.0134558
Zfp961	3.04879	0.00573878	D10Jhu81e	-1.8679	0.0122131
Tmem184c	3.03691	0.00405155	Map3k10	-1.85743	0.0187887
Car13	2.98269	0.00390655	Lrch4	-1.85382	0.00170084
Snord32a	2.92082	0.00070762	Pim3	-1.84059	0.00594729
Gbe1	2.91948	0.0061627	Rbm42	-1.82879	0.00319796
Gm6377	2.91238	0.000494318	Rpph1	-1.82817	0.0210983
Chek1	2.9116	0.00623078	Acads	-1.82584	0.00284717
Zfp277	2.90098	0.00258148	Gdf15	-1.80903	0.00425229
Slamf7	2.90065	0.00660094	Snrpa	-1.79359	0.00332131
Phtf2	2.90012	0.00578982	Map3k11	-1.7891	0.00683345
Zfp984	2.88035	0.00342452	Srebf2	-1.76505	0.000494318
Tatdn1	2.84038	0.0066802	Lsm4	-1.75424	0.0187887
Mal2	2.8023	0.0070111	Klc4	-1.74023	0.0214398
Zfp128	2.80205	0.00686704	Junb	-1.7374	0.00769987
Rbm28	2.79802	0.00144657	Lemd2	-1.73509	0.00836907
Emb	2.79434	0.00127008	Hr	-1.73127	0.0234329
Strn3	2.78902	0.000105657	Fastk	-1.72317	0.00904468
Tex9	2.77895	0.00727477	Nlrx1	-1.69834	0.00928785
Mmp12	2.77505	0.000200408	Dok3	-1.69176	0.00895726
Uba6	2.76048	0.000526204	Mrm1	-1.68234	0.0227378
Rnpc3	2.71871	0.00629175	Vdr	-1.67069	0.0344291
Efnb2	2.69401	0.0077992	Rmrp	-1.66753	0.0343107
Acod1	2.68849	0.00380581	Ndufb7	-1.65329	0.00460035
Herc3	2.6844	0.00718129	Rrs1	-1.6274	0.00208562
Ankra2	2.66501	0.0070111	Cd37	-1.60503	0.0111715
Scoc	2.64185	0.00170084	Gltscr2	-1.59301	0.00144657
Zfp322a	2.629	0.00870378	Telo2	-1.59126	0.0410724
Abhd17b	2.62827	0.00541312	Pik3r6	-1.59107	0.00928785
Tasp1	2.6253	0.00870378	Cdc20	-1.58811	0.0344814
Dtl	2.62366	0.00601889	Usp5	-1.58239	0.000861998
Gm20300	2.62005	0.00872266	Tubb6	-1.58067	0.00102971
Zak	2.6116	0.00332131	Pcnx3	-1.57091	0.0139099
Tfb2m	2.6104	0.00332131	Trim11	-1.5686	0.0252256
Hdac9	2.60462	0.00836907	Ddrgk1	-1.56356	0.00416822
Tmem65	2.6042	0.00017947	Mast3	-1.5573	0.00339041
Inhba	2.5903	1.96074e-05	Atg4d	-1.55368	0.0144912
A830010M20Rik	2.58601	0.00864872	Acvr1b	-1.54988	0.00683345
Cxadr	2.5722	0.00724748	Rpl8	-1.54413	0.00672492
Qtrtd1	2.56465	0.00769987	Acaa1a	-1.54212	0.0255355
Lnpk1	2.56413	0.00151425	Emc10	-1.53181	0.00734165
Qpct	2.55198	0.00870378	Ldlrap1	-1.52839	0.00723763
Fam126b	2.52817	0.00683345	Krt79	-1.52814	0.00723763
Yae1d1	2.52435	0.00870378	Pofut2	-1.52567	0.0142181
Zfp458	2.51844	0.00769987	Amz1	-1.52119	0.00769987
Brcc3	2.5184	0.00258148	Snrnp25	-1.51896	0.0489194
Zranb2	2.5107	0.00273608	Dcps	-1.51165	0.0201156
Rpa3	2.49949	0.00954676	Pald1	-1.51058	0.00502814
Etaa1	2.48317	0.00895726	Atp13a2	-1.50838	0.00534372
Fpgt	2.46709	0.000497634	Sh3tc1	-1.50776	0.00605858
Kantr	2.46702	0.00707086	Tsc22d4	-1.50686	0.0271432
Il7r	2.46517	0.000105657	Abhd8	-1.50391	0.0487356
Tia1	2.46317	0.00927252	Sart1	-1.50371	0.015538
Slc35a1	2.45644	0.00918688	Vps18	-1.50338	0.00794913
Arsk	2.455	0.00246402	Ptov1	-1.49639	0.0311695
Rbak	2.45367	0.0108188	Vps51	-1.49113	0.018433
Zfp654	2.45016	0.00600872	Hist1h1c	-1.48871	0.0185475
Srp54c	2.44208	0.00189437	Abca7	-1.487	0.015538
D3Ertd254e	2.43793	0.0103544	Mien1	-1.48481	0.0319057
Sgol1	2.42882	0.00727477	Sh3glb2	-1.47741	0.0215579
Zfp141	2.42845	0.0110875	Xab2	-1.4772	0.0112057
4930503L19Rik	2.4222	0.00928785	Bckdk	-1.4684	0.0134112
Krcc1	2.41559	0.000859847	Arhgef1	-1.46771	0.0091511
Mbd4	2.41433	0.0113179	Shmt2	-1.4642	0.021097
Nmt2	2.40915	6.6251e-05	Tomm6	-1.46349	0.018433
Zfp991	2.40484	0.0116718	Hip1r	-1.46299	0.0167621
Osgepl1	2.39746	0.00928785	Scrib	-1.4618	0.0364343
Mfap3l	2.39265	0.0108092	Zc3h3	-1.45927	0.0308273
Gas5	2.39121	0.00660094	Arap1	-1.44899	0.00572813
Psmd5	2.36699	0.00373799	Rplp0	-1.44859	0.0410724
Eri2	2.36487	0.0113733	Arfgap1	-1.44605	0.0178126
Met	2.35014	0.00465874	Rpl18	-1.4459	0.0104967
Rasa2	2.34969	0.00769987	Sys1	-1.44523	0.0401504
Magi3	2.3481	0.0112194	Irs2	-1.44483	0.0175691
Eif2ak2	2.34776	0.00928785	Igsf8	-1.44161	0.0183535
Gbp6	2.31943	0.010722	Lamtor2	-1.44105	0.0204179
Trim34a	2.3064	0.013601	Klf16	-1.43942	0.0369728
Gm364	2.30031	0.00895726	Oaz1	-1.43667	0.00818549
Fut8	2.29057	0.0103702	Ccdc71	-1.4346	0.0370945
Fam198b	2.28468	0.0141095	Map2k2	-1.4345	0.0191674
Dcaf6	2.2737	0.00583065	Slc11a1	-1.43303	0.0204562
4930453N24Rik	2.27267	0.00509535	Cebpb	-1.43287	0.0250909
Ms4a6c	2.26954	0.013272	Ripk3	-1.43211	0.0325633
Ift74	2.26218	0.0115086	Eef2	-1.42509	0.00108268
A630033H20Rik	2.26192	0.000294168	Il4ra	-1.4217	0.000548645
Mis18a	2.24301	0.0109892	Lypla2	-1.41925	0.0325633
Upf3b	2.2387	0.0146891	Gaa	-1.41828	0.0043114
Ccne2	2.23826	0.0142578	Dedd2	-1.41787	0.026883
Snrpb2	2.23368	0.00769987	Gnb2	-1.41727	0.021289
Prpsap2	2.22973	0.00769987	Dhx16	-1.41725	0.0102608
Hccs	2.22268	0.000152361	Ccdc88c	-1.41187	0.0490191
Prox1	2.22247	0.00895726	Rpl36	-1.41007	0.0156806
Ier3ip1	2.21842	0.00665898	Sh2b1	-1.40972	0.0423381
Hells	2.20914	0.00874412	Gtpbp2	-1.40963	0.0204179
AW112010	2.20588	0.0130174	Gas2l1	-1.40534	0.0187969
Mfap1a	2.19827	0.0134112	Trappc9	-1.40451	0.0061627
Rnf128	2.19609	0.00502814	Rps6ka1	-1.40327	0.00676973
Thap2	2.19582	0.0141643	Ppp1r9b	-1.39717	0.0200187
Ces2c	2.19273	0.00889249	Mdh2	-1.39434	0.00098348
Gm20199	2.19098	0.0159123	Aldh16a1	-1.39289	0.0393472
Cyb5d2	2.17623	0.0156806	Upf1	-1.38804	0.0190966
Cmbl	2.17566	0.0142196	Fam89b	-1.38553	0.0241159
Chml	2.17486	0.0143406	Spns1	-1.38412	0.0226281
Lactb2	2.15974	0.00757501	Zfp787	-1.38156	0.0488207
Hint3	2.14144	0.0160543	Rnf41	-1.38094	0.0205878
Zfp808	2.13482	0.0173944	Aldh3b1	-1.38016	0.0129955
Tcp11l1	2.13288	0.0173066	Zc3h12a	-1.36927	0.0321234
Zscan22	2.12486	0.0146891	Mical1	-1.36877	0.00665898
Arid2	2.12139	0.000577539	Hist2h2aa1	-1.36562	0.0318836
Btf3l4	2.12099	0.00636572	Wash1	-1.36547	0.0273736
Manea	2.12034	0.00870378	Ift46	-1.36373	0.0414405
Mzt1	2.11885	0.00902815	Iffo1	-1.3619	0.0280981
Mcoln2	2.11834	0.00928785	Dap	-1.36031	0.00344559
Ypel5	2.1148	0.000171058	Mydgf	-1.35857	0.044686
Msr1	2.11036	0.000997539	Rpl13	-1.35624	0.00794913
Ubxn2b	2.10931	0.0173944	Bop1	-1.35152	0.0317872
Trim59	2.10353	0.018433	H2-DMa	-1.35002	0.0258293
Snrnp27	2.10325	0.00928785	Tpst2	-1.34687	0.0421444
Apoo	2.10292	0.0142578	Ubl7	-1.34421	0.0386754
Zfp28	2.10233	0.0185185	Rplp2	-1.34156	0.026883
Nipsnap3b	2.10179	0.00144657	Slc1a5	-1.33906	0.013601
Slc18a2	2.09717	0.0172467	Tm2d2	-1.33594	0.0464064
Lpar6	2.09609	0.0145384	Jund	-1.33426	0.0372273
B430306N03Rik	2.09473	0.0183757	Atxn7l3	-1.33236	0.0211682
Ifi207	2.09324	0.000725019	Mvb12b	-1.33148	0.0421712
Nt5e	2.09088	0.0118261	Napa	-1.33029	0.00482613
Zfp90	2.08273	0.0187887	Nod1	-1.32869	0.0235182
Ubr1	2.08105	0.00373799	Rps6ka4	-1.32298	0.0215579
Usp33	2.07832	0.00265697	Bag6	-1.32127	0.0242674
Stap1	2.07788	0.0187887	Sertad1	-1.31763	0.03303
F9	2.07206	0.0187969	Usf1	-1.31632	0.048667
Zfp74	2.07182	0.0187887	Ccdc86	-1.31584	0.0161975
Ssb	2.06749	0.00309644	Card11	-1.3123	0.0070111
Tcaim	2.06721	0.0187969	Stat5a	-1.30863	0.0235182
Gm3414	2.0661	0.0151253	Sharpin	-1.30816	0.0311913
Cnot7	2.05385	0.000548645	Rps29	-1.30777	0.0191214
Rev3l	2.05319	0.00106486	Phlda3	-1.30408	0.0412348
Armc9	2.04419	0.0187887	Cebpa	-1.3033	0.0375276
Vkorc1l1	2.03567	1.32734e-05	Cdk9	-1.30145	0.00636572
Nbn	2.0324	0.00757501	Fau	-1.30046	0.0132506
Clec5a	2.0309	0.00594729	Ncln	-1.29992	0.0323056
Tpgs2	2.02671	0.0189544	Furin	-1.29314	0.018811
5730507C01Rik	2.02297	0.0191674	Fes	-1.28631	0.0210983
Hus1	2.0215	0.0199124	Hmha1	-1.27847	0.0139027
Zfp946	2.0191	0.0187887	Cox5b	-1.27698	0.0236177
Scimp	2.01884	0.0161975	Kif20a	-1.27138	0.0378728
Usp53	2.01628	0.0191674	Daglb	-1.27103	0.0185475
Cfl2	2.01536	0.0187969	Calcoco1	-1.27015	0.0156506
Zhx1	2.00762	0.00196131	Cxxc1	-1.27001	0.0463927
Cfap36	2.004	0.0190966	Cyba	-1.26434	0.0227287
Mgme1	2.00011	0.0200384	Dbnl	-1.2638	0.0255355
2610301B20Rik	1.9755	0.0212766	Fkbp8	-1.25583	0.0362018
Glt8d1	1.97472	0.0208239	Plec	-1.25538	0.0142578
Fam134b	1.97286	1.32734e-05	Atg2a	-1.25439	0.0377558
Zfp729a	1.97062	0.0146891	Car4	-1.25397	0.0124188
E030024N20Rik	1.96677	0.000861998	Ccdc88b	-1.25221	0.0276828
Clec4a2	1.96631	0.0053275	Wdr81	-1.24215	0.0130061
Cd200r1	1.96566	0.000494318	Rbck1	-1.23953	0.0375404
Brip1os	1.9628	0.00723763	Nelfb	-1.23757	0.0210297
Arl5b	1.95448	0.00623078	Fem1a	-1.23366	0.0199124
Ifi204	1.95176	0.0201797	Arsa	-1.23111	0.0497141
Ap1s3	1.94813	0.0223215	Safb	-1.22703	0.0226401
Creb5	1.94683	0.00757501	Rpsa	-1.22688	0.0245288
Cwf19l1	1.94257	0.0203794	Ehmt2	-1.22534	0.0218731
Ap4e1	1.93847	0.0199124	Slc35e4	-1.22124	0.04142
Fbxl3	1.93818	0.000370825	Cox4i1	-1.21924	0.0246699
Shcbp1	1.93649	0.0226401	Tkt	-1.21765	0.0113179
Pls3	1.92994	0.0216232	Krt19	-1.21742	0.0156806
Neto2	1.92872	0.0205878	Cst3	-1.21077	0.0187887
Commd6	1.92755	0.0183171	Ehbp1l1	-1.20988	0.0104645
Lrig2	1.92187	0.0144402	Rps2	-1.20948	0.0291136
Donson	1.92037	0.022334	Gpr146	-1.20193	0.0280519
Trmt5	1.91408	0.0200975	Ptpn6	-1.20106	0.00319796
Gnpda2	1.91293	0.0191674	Tuba1c	-1.19947	0.0175964
Pbdc1	1.91281	0.00066322	St6galnac4	-1.19721	0.0185475
Znrf3	1.91171	0.0226401	Ltc4s	-1.18862	0.0432752
Srek1ip1	1.90884	0.0227287	Sh2b3	-1.17852	0.0250909
Zfp35	1.90163	0.0226401	Stub1	-1.17746	0.0417901
Pbx3	1.89882	0.0187969	Hspa1a	-1.17583	0.0255098
Ltv1	1.89727	0.00928785	Frmd8	-1.16891	0.0364343
Zfp281	1.89644	0.00799203	Csnk1g2	-1.16883	0.0440945
Bmi1	1.89579	0.00319796	Rps12	-1.16436	0.0324401
Ahcy	1.89255	0.0210297	Mapkapk3	-1.16333	0.0149037
Rhou	1.8919	0.0143406	Slc4a2	-1.16296	0.0441068
Nae1	1.89128	0.0187887	Sesn2	-1.16032	0.0336488
Ormdl1	1.89117	0.0236177	Rnf187	-1.15951	0.0359832
Nmd3	1.89064	0.0070111	Tmem189	-1.15778	0.0187969
Stk39	1.88973	0.0232192	Map1s	-1.15742	0.0497141
Ddias	1.88386	0.0241096	Aamp	-1.15383	0.0463927
Smarcad1	1.88156	0.00683345	C1qbp	-1.15058	0.0360452
Vezt	1.88108	0.0191674	Lonp2	-1.15045	0.0191674
Coro2b	1.88087	0.0231626	Rnf40	-1.14915	0.0421444
Otud1	1.88	0.0242382	Unc119	-1.14509	0.0144912
Tm2d1	1.87981	0.0104645	Mgat1	-1.14488	0.0362018
Tc2n	1.87446	0.0215579	Stk11	-1.13731	0.0463927
Acvr2a	1.8739	0.0151539	Anapc2	-1.13304	0.0314325
Zfp266	1.87272	0.0131857	Ubb	-1.13226	0.00870378
Yaf2	1.87153	0.0227287	Ralgds	-1.13144	0.0373044
Zxda	1.87048	0.0188414	Esyt1	-1.13097	0.00319796
Tipin	1.86956	0.0249889	Myo7a	-1.1302	0.0204836
C330027C09Rik	1.86949	0.0190966	Vsir	-1.12811	0.0293621
Fnip1	1.86934	0.000997539	Gna15	-1.12488	0.03968
Ankrd33b	1.86512	0.0211264	1700017B05Rik	-1.11777	0.049802
1110008L16Rik	1.86473	0.0243753	Trf	-1.11368	0.00809461
Il1f9	1.86415	0.0251182	Pitpnm1	-1.11053	0.0467809
Fastkd3	1.86409	0.0250909	Mknk2	-1.10596	0.0404845
Etohd2	1.85879	0.0187175	Coro1a	-1.09976	0.0334982
Cysltr1	1.85501	0.0160142	Cdk4	-1.09862	0.0293621
Tfdp2	1.85336	0.0181867	Plaur	-1.09036	0.0187887
Grpel2	1.85271	0.0226401	5031439G07Rik	-1.08689	0.0294998
Zfp397	1.8509	0.0187887	Jup	-1.07827	0.018811
Zfp983	1.85042	0.0203794	Ier5	-1.07707	0.0455457
Hltf	1.84356	0.00895726	Mgat4b	-1.07274	0.0187969
Egr3	1.841	0.0263372	Hyou1	-1.07238	0.00507137
Rdh10	1.83942	0.0250089	Hcls1	-1.07184	0.0187969
Styx	1.83835	0.0149963	Pfdn5	-1.06908	0.0176626
Ggps1	1.83421	0.0204179	Efhd2	-1.06705	0.0357831
Fas	1.83333	0.0214398	Wbp1l	-1.06232	0.048778
Kdelc1	1.83312	0.0266774	Trim28	-1.0587	0.0249889
Nudt21	1.83272	0.0229037	Ncf1	-1.05621	0.00928785
Nsun6	1.82721	0.0250909	Plbd2	-1.05322	0.0364343
Hif1a	1.82266	0.00050601	Hn1	-1.0475	0.0419298
Snord33	1.82261	0.0271432	Insig1	-1.03186	0.0429218
Ncoa7	1.82196	0.0219432	E2f1	-1.0315	0.0492293
Fam208a	1.81155	0.00749893	Acp5	-1.02953	0.0289173
Cog5	1.81051	0.0227287	Sae1	-1.02655	0.0378826
Copg2	1.81024	0.019126	Ctsz	-1.02651	0.0347992
Usp49	1.80525	0.0249889	Ech1	-1.01949	0.0379938
Zbtb6	1.80222	0.0196177	Xylt1	-1.01423	0.0379399
Epb41l5	1.80145	0.0246699	Pkn1	-1.01399	0.04784
Rock1	1.78847	0.00208562	Ppp6r1	-1.00192	0.0410724
Prdm9	1.78312	0.0285598	Ddost	-0.993272	0.0297836
Plk4	1.77912	0.0165285	Sh3bgrl3	-0.991681	0.0339244
Arhgap6	1.77894	0.0249889	Cyb561a3	-0.987785	0.0437699
Haus3	1.77875	0.0271432	Man1c1	-0.976669	0.0242644
Nup35	1.77412	0.0245719	Cct7	-0.969423	0.043646
Ebag9	1.7722	0.0236667	Rxra	-0.96672	0.0411012
Gtf3c3	1.7699	0.0280519	Tbc1d9b	-0.964832	0.0305239
Piga	1.76868	0.0301352	Adcy3	-0.959889	0.0187887
Zfp456	1.76438	0.0266828	Il10ra	-0.957632	0.0126195
3110056K07Rik	1.76352	0.0247457	Eif3b	-0.949577	0.0194934
Zfp992	1.76083	0.0307978	Rpl7a	-0.946956	0.010266
Gm1966	1.75941	0.0310081	Wdfy4	-0.945241	0.0161975
Lars2	1.75817	0.0250208	Gpi1	-0.932318	0.0388347
Tcf4	1.7563	0.0302638	H13	-0.926337	0.0372273
Zc4h2	1.7561	0.01938	Anxa2	-0.924863	0.0190713
Sh3bgrl	1.7503	0.000756023	Tnfaip2	-0.915695	0.0392695
Zfp26	1.74862	0.0187887	Csf1r	-0.9118	0.032399
LOC101056073	1.74492	0.0308582	Pik3ap1	-0.903945	0.0152753
Rp2	1.74162	0.00358193	Snd1	-0.899623	0.0377558
Trim23	1.74135	0.0323056	Prkcsh	-0.880986	0.0282714
Slc38a6	1.74018	0.0104645	Eef1g	-0.880693	0.0451085
Rufy2	1.73979	0.0323853	Rpn1	-0.87627	0.0482779
Ppat	1.73527	0.0296863	Prex1	-0.865049	0.045591
Adi1	1.73401	0.0171213	Arpc1b	-0.853474	0.0359832
Cmtm4	1.73213	0.0196003	Eif3f	-0.848274	0.0432752
C1galt1	1.73159	0.00262567	Ganab	-0.790738	0.0429218
Tceb1	1.73053	0.0147436	Fnbp1	-0.730239	0.0497847
Mier3	1.72942	0.0105591	Flna	-0.713283	0.0418922
Tmed7	1.72724	0.00334259	Cs	-0.678009	0.0490082
Mir22hg	1.72498	0.0287615
Cd36	1.72308	0.000494318
Dynlt3	1.72289	0.00928785
Pigm	1.72098	0.0245407
Zfp935	1.71938	0.0334982
Ikzf5	1.71929	0.0185185
Carnmt1	1.71857	0.0187887
Slc7a11	1.71843	0.000362609
Gm13212	1.71806	0.0146373
Rnf217	1.71726	0.0255355
Gk	1.71672	0.0156506
Greb1l	1.71631	0.0285598
Pyurf	1.71322	0.033826
Lcorl	1.71268	0.00594729
Plcl1	1.71124	0.0339314
Gpr155	1.70991	0.00497067
Syap1	1.70898	0.000859336
Zfp994	1.70416	0.0227287
Clmp	1.70368	0.0334982
Smim3	1.70364	0.0339244
Pex7	1.70351	0.0318013
Esco2	1.70128	0.0334982
Alcam	1.7009	0.00127008
Atrx	1.69763	0.0061627
Sclt1	1.69581	0.0344814
Gm14325	1.69571	0.034828
Lsm12	1.69549	0.00420732
Snx14	1.69293	0.0218731
Zfp160	1.69243	0.0350811
Katnbl1	1.69137	0.018811
Fam98a	1.69128	0.0253118
Dtwd2	1.69115	0.0334982
Magohb	1.69091	0.0344814
Ttc12	1.68948	0.0259898
Ccdc43	1.68674	0.0339314
Lcor	1.68298	0.0266828
Lig4	1.68084	0.0359832
Ubxn2a	1.6781	0.00282869
Gbp2	1.67744	0.0141488
Hspa13	1.67631	0.00258148
Tapt1	1.67621	0.00319796
Brca1	1.67431	0.0347992
Brca2	1.67374	0.0302638
Ccdc88a	1.67281	0.00607372
Plxnb3	1.67256	0.0234329
Nphp4	1.67021	0.0238409
Rnf11	1.66998	0.000494318
Spp1	1.66979	0.00332131
Mir6236	1.66935	0.0323853
Smim24	1.66861	0.0250909
Klra2	1.66697	0.0141095
Rfc4	1.66469	0.0359832
Fam107b	1.66383	0.000545001
Serhl	1.66326	0.0344814
Ak6	1.66319	0.0337701
Fbxo11	1.6621	0.00708824
Vbp1	1.66185	0.0210983
Cd300ld	1.66005	0.0360465
Vipr1	1.6591	0.0315639
Gpr141	1.65868	0.0359832
Rpp14	1.65485	0.0373057
Slc22a4	1.65329	0.0377558
Kdsr	1.65053	0.0360452
Cpne3	1.65	0.0134558
Tmem243	1.64987	0.036047
Lamc2	1.64858	0.0319057
Magee1	1.64855	0.0371059
Cdc14b	1.64839	0.0289498
Ap5m1	1.64829	0.034828
Ccnc	1.64813	0.0291136
Dck	1.64732	0.0245282
Cd53	1.64659	0.000272512
Ppp1cb	1.64535	0.00265697
Nufip1	1.644	0.026245
Cenph	1.64311	0.0344814
Cnot6	1.64144	0.00769987
Pfdn1	1.6414	0.0264825
Mysm1	1.63789	0.0139099
Shcbp1l	1.63668	0.0249472
Fnbp1l	1.63657	0.0334982
C1galt1c1	1.63562	0.0359832
Tcf24	1.63551	0.036507
Zfp758	1.63459	0.0381573
Nsmce2	1.63431	0.0316273
Cisd2	1.63269	0.0226401
Snapc3	1.6315	0.0395844
Gcc2	1.63142	0.0285598
Sms	1.62975	0.0373044
Lrp8	1.62894	0.013186
Gbas	1.62852	0.0226401
Snord16a	1.62709	0.0267905
Gm17066	1.62434	0.0357753
Fam208b	1.62384	0.0245719
Ppp3r1	1.62343	0.000451641
Serinc5	1.62116	0.0339827
Kif2a	1.61987	0.00373799
Esf1	1.61927	0.0219911
Rwdd4a	1.61925	0.0390965
Rnu12	1.61758	0.0407531
Prim1	1.61731	0.0401504
Immp1l	1.61671	0.0404845
Fam114a1	1.61563	0.0404845
Clec4d	1.61512	0.0120859
Mbnl1	1.61303	0.000657902
Snx2	1.61131	0.0081942
Bzw2	1.61094	0.0250909
2610020C07Rik	1.60352	0.0239732
Atad2	1.60179	0.00723763
Dpy19l1	1.59854	0.0234329
Prkra	1.59443	0.0412348
Dpm1	1.59443	0.0280519
Rbm48	1.59435	0.0398526
Zfp995	1.59389	0.0388347
Ube2b	1.59313	0.0105803
Plrg1	1.59199	0.026148
Pcgf6	1.58949	0.0410724
Fbxo30	1.58786	0.00246402
Rgs1	1.58729	0.015538
Abhd10	1.58421	0.0404845
Cecr2	1.58376	0.0429218
Plxdc2	1.58316	0.0200384
Rbmx2	1.58199	0.0426076
Zc3h15	1.58042	0.0143406
Nbeal1	1.58028	0.0061627
Tmem170b	1.57943	0.0278837
Tnfrsf26	1.57604	1.96074e-05
Pfdn4	1.57514	0.0429218
Gorab	1.57492	0.0441068
1700021F05Rik	1.57356	0.0442681
Nemp1	1.57196	0.0443445
Arsb	1.57094	0.0234329
Evi2b	1.57047	0.0187887
Zfp51	1.57008	0.0445109
Calcrl	1.5691	0.0141953
Epas1	1.56403	0.0218731
Ankrd12	1.56401	0.0171021
Strbp	1.56355	0.0451085
Sesn3	1.56117	0.0422848
Ccdc59	1.56074	0.0445109
Gatc	1.56047	0.0441526
44089	1.56023	0.00604374
Hook3	1.55916	0.00578982
4930594C11Rik	1.55902	0.0267676
Wrb	1.55785	0.0410724
Klhl20	1.55703	0.0418077
Odf2l	1.55664	0.0422848
Uri1	1.55662	0.0185475
AW209491	1.5552	0.0441526
Lgr4	1.55406	0.0359832
Hsd11b1	1.55378	0.0397504
6720489N17Rik	1.55269	0.0448644
Tmem30a	1.55243	0.00246402
Tubd1	1.55163	0.0383988
B230354K17Rik	1.54541	0.042404
Bard1	1.54525	0.0395863
Rapgef6	1.54319	0.00070762
Zfp420	1.54218	0.0324401
Ccr5	1.54103	0.0187969
Naa30	1.54102	0.021289
4933400F21Rik	1.53953	0.0438196
Srek1	1.53793	0.0461054
Ly86	1.53741	0.0482779
Xpo1	1.5364	0.00144657
Nqo1	1.53539	0.0344814
Mrs2	1.5352	0.0478797
Rap1a	1.53429	0.00724748
Rsbn1	1.53401	0.0319057
Fgfr1op2	1.53356	0.0132506
Tlr7	1.53225	0.002474
Trappc13	1.53213	0.0331261
Trip11	1.53201	0.0156806
Mapk1ip1	1.53198	0.0419298
D330045A20Rik	1.53175	0.0481575
Ric8b	1.52929	0.0487356
Akap11	1.52755	0.01532
Cd24a	1.52484	0.00902815
Nudcd1	1.52284	0.044686
Atp11c	1.52184	0.0213687
Phip	1.52116	0.0108188
Pan3	1.52036	0.00431265
Bbip1	1.52006	0.049802
Dbf4	1.51936	0.0325633
Cep83	1.51635	0.0359832
Cxx1b	1.51556	0.0346599
Tbc1d8b	1.51534	0.0188607
Tcea1	1.51383	0.0105902
Morf4l1b	1.51253	0.0347992
Zfp760	1.51218	0.0254816
Pwwp2a	1.51191	0.0267676
Tex30	1.51097	0.049802
Hikeshi	1.51031	0.0328193
Slc37a2	1.51014	0.0255098
Pcnp	1.50686	0.0196121
Arl6ip6	1.50678	0.032399
Raph1	1.50394	0.0185522
C230091D08Rik	1.50385	0.026883
Usp14	1.50225	0.00749893
Zc3h6	1.5019	0.0492479
Mtm1	1.50157	0.0187969
Ccl2	1.50049	0.0163996
Rassf8	1.49993	0.0458684
Mospd1	1.49762	0.0383858
Pdik1l	1.49691	0.0487429
Wbp5	1.49633	0.0375416
Snx7	1.49624	0.0297052
Nrip3	1.49594	0.0231984
Pgrmc2	1.49397	0.0330772
0610030E20Rik	1.49381	0.0418922
Nxt2	1.49027	0.0116718
Tmx1	1.48956	0.026883
Zfp65	1.48424	0.0362018
Chic2	1.48298	0.00707086
D3Ertd751e	1.48243	0.0419174
Pola1	1.48189	0.0424334
Med14	1.48008	0.0280519
1700071M16Rik	1.47847	0.0403997
Dopey1	1.4771	0.0187887
Adora2b	1.47573	0.0417901
Enpp5	1.47481	0.0466472
AI504432	1.47448	0.0151378
Lrp11	1.47222	0.0357831
Creb1	1.47121	0.0174278
Ilf2	1.47075	0.0421712
Gm20605	1.47069	0.0401504
Gm16973	1.46961	0.049802
AW549877	1.4689	0.0389176
Qser1	1.46488	0.0414537
Dtna	1.4625	0.0277501
Plscr4	1.46238	0.0429708
Bnip3	1.46164	0.0433485
Tatdn3	1.45781	0.0319057
AU019823	1.44981	0.031714
Ranbp2	1.44976	0.0108936
Spata6	1.4496	0.0429218
Srp19	1.44624	0.0490191
Nek7	1.44389	0.00874412
Setd3	1.44122	0.0161832
9330151L19Rik	1.4409	0.026377
Spidr	1.44029	0.0414537
Ibtk	1.43919	0.0350811
E230016K23Rik	1.43867	0.0334982
Rad17	1.43753	0.0429218
Pros1	1.43592	0.017874
Nfatc3	1.4353	0.0255355
Ubr3	1.4346	0.00259206
Slain2	1.42961	0.00333208
Chpt1	1.42613	0.00594729
Cav2	1.42569	0.0105803
Clec4a3	1.42485	0.0263323
Atad1	1.42402	0.0185475
Rab5a	1.42277	0.0143406
Chm	1.42228	0.0309363
Ncapg	1.4222	0.045946
Rnf13	1.4221	0.0205878
Acyp2	1.42062	0.0466759
Vps29	1.41955	0.0388347
Maoa	1.41892	0.0191674
Qk	1.41839	0.00163689
Tpm4	1.41759	0.00769987
Skp1a	1.41628	0.00683345
Ubn2	1.40784	0.015538
Zfp326	1.40661	0.0339827
Pcm1	1.40545	0.03303
Tlr4	1.40463	0.0429218
Exoc5	1.40241	0.0190713
Rheb	1.40241	0.0235182
Pdlim5	1.3997	0.00127008
Gclc	1.39858	0.0152209
Mfsd7b	1.39699	0.0219432
Smap1	1.39589	0.0189544
Rabgap1	1.39573	0.0338736
Zbtb11	1.39525	0.0259524
Tmed5	1.39437	0.0213275
Txlng	1.39216	0.0480026
Clec4n	1.39181	0.00258148
Pcf11	1.38766	0.00683345
Zdhhc21	1.38692	0.0204562
Hsd11b2	1.38313	0.048667
Uxs1	1.38235	0.0424745
Rap2c	1.38232	0.0162139
Cggbp1	1.37934	0.0132506
Rgs2	1.37702	0.0077992
Tmem144	1.37616	0.048778
Tmem106b	1.37533	0.0416511
Rab21	1.37244	0.0344814
Fxr1	1.37221	0.00794913
Prkacb	1.37001	0.0187175
Gda	1.36508	8.28899e-05
Gm14440	1.36482	0.0443484
Pfkfb1	1.36278	0.0464773
Selt	1.36194	0.0280981
Rslcan18	1.36127	0.0323056
Dus4l	1.35864	0.0458684
Dync1i2	1.35741	0.0151378
Itga4	1.35664	0.0357831
Rap2a	1.35542	0.0234329
Cmpk1	1.35177	0.00329492
Zfp958	1.35123	0.0436321
Ndufs5	1.34921	0.0423381
Srsf1	1.3464	0.0104645
Zfp429	1.34572	0.0389176
Sec62	1.34146	0.00426813
Vstm2a	1.34141	0.0272656
Ctdspl2	1.33818	0.0400769
Gatm	1.33123	0.0424423
Dnaja2	1.33038	0.0205878
2700060E02Rik	1.32952	0.0252045
Abi1	1.32518	0.00144995
Ankle2	1.3227	0.0410724
Nr1d2	1.3176	0.021289
Arf4	1.31039	0.00127008
Bclaf1	1.30433	0.021097
Tnrc6a	1.30333	0.0375404
Clec7a	1.30275	0.00895726
Ogfrl1	1.30046	0.0330772
Lamp2	1.29989	0.00870378
F420014N23Rik	1.29969	0.0443445
Fndc3a	1.29943	0.000997539
Kctd9	1.29907	0.0482356
N4bp2l2	1.29578	0.0349034
Shoc2	1.29409	0.0305773
Thumpd3	1.29286	0.0392355
Flrt3	1.29117	0.00836907
Ids	1.29084	0.0183333
Suz12	1.28874	0.0234329
Prpf40a	1.28841	0.0141095
Bag2	1.28761	0.0423811
Klf6	1.28752	0.00405155
Scamp1	1.28735	0.0229101
Cd33	1.2863	0.000498847
Slc1a2	1.28626	0.0414537
Morf4l2	1.28573	0.0200384
Stx7	1.28413	0.00139383
Arid4b	1.28247	0.0377558
Atf2	1.28168	0.024577
Atl3	1.27959	0.0116718
Dhx36	1.27761	0.02518
Slc35a3	1.27694	0.0441526
Cyb5r4	1.2758	0.0256559
Slc41a2	1.27433	0.0226401
Zfr	1.27037	0.0159591
Zfp947	1.26905	0.032399
Nol8	1.26889	0.0456006
Ascc3	1.26771	0.0226401
Lnpep	1.26594	0.0156806
Il18	1.26554	0.0210737
Stag2	1.26344	0.0251585
Atp8a1	1.26281	0.0249472
Prkaa1	1.25973	0.00741673
Nsa2	1.25702	0.00391608
Osbpl8	1.25458	0.00976159
Cul5	1.24992	0.0451085
Far1	1.24493	0.0263372
Gas2l3	1.24447	0.0070111
Serinc1	1.24068	0.0187969
Ccr1	1.23763	0.0236177
Stxbp3	1.23152	0.0226725
Cdc73	1.2309	0.01938
Tsc22d2	1.22945	0.0226401
Ppp6r3	1.22901	0.0219911
Tank	1.22809	0.0386754
OTTMUSG00000016609	1.22675	0.0290285
Prdx1	1.22478	0.00604374
Cpeb2	1.22279	0.0187969
Sgms2	1.21996	0.0265582
Vps26a	1.21465	0.00571404
Foxj3	1.21404	0.0156806
Kif5b	1.21378	0.0410724
Plcb1	1.21351	0.0146675
44076	1.21325	0.00799203
Top1	1.2119	0.0227287
Azin1	1.21085	0.0147379
Sowahc	1.2106	0.0101158
Rrm1	1.20782	0.0474262
Lims1	1.20603	0.0324933
Rnaset2a	1.2031	0.0186344
Pkn2	1.20026	0.0389176
Esd	1.19681	0.00189437
Vapa	1.19674	0.0046288
Lnx2	1.19557	0.0495421
Kpna1	1.19532	0.0203632
Cep170	1.19198	0.0131329
Matr3	1.18914	0.0255355
Kpna3	1.18682	0.0129955
Ctnnal1	1.18583	0.0478377
Gclm	1.18511	0.0280981
Srgn	1.18481	0.0240338
E430025E21Rik	1.18283	0.00623078
Zfp655	1.18178	0.0445109
Dstn	1.18106	0.021289
Usp9x	1.18085	0.0116951
Tbl1x	1.18022	0.0480344
Ajuba	1.17952	0.0483266
Cat	1.17679	0.0227287
Pak1ip1	1.17421	0.0419298
Mtpn	1.17232	0.00384238
Rlim	1.17117	0.0159591
Pgap1	1.16839	0.0496946
Aebp2	1.16657	0.0470738
Atp13a3	1.16594	0.0362266
Olr1	1.16308	0.00537464
B2m	1.15801	0.0273252
Snx10	1.1541	0.00594729
Pdcl	1.15349	0.040316
Yme1l1	1.15329	0.0429218
Elf2	1.15262	0.0372273
Dr1	1.14951	0.0340634
Pbrm1	1.14834	0.0204179
Nampt	1.14689	0.00723763
Ube2d3	1.14648	0.0169111
Ap3s1	1.14324	0.0194075
Raet1e	1.13803	0.0328442
Atp6ap2	1.13682	0.00864872
Usp1	1.13554	0.0396
Pgrmc1	1.13485	0.0379472
Rab1a	1.13349	0.00465874
Uhrf2	1.1306	0.00508959
Rsl1d1	1.1304	0.0429218
Nab1	1.12955	0.0451257
Zfp985	1.12934	0.0429218
S100a11	1.12844	0.0226401
Larp4	1.12839	0.0377558
Pip4k2a	1.12706	0.0250909
Ahcyl1	1.12396	0.0146981
Rab11a	1.12136	0.025212
Atp6v1d	1.12027	0.0307307
Appl1	1.11917	0.0410724
Cab39	1.11814	0.0265664
Abca1	1.11767	0.0258293
Ccdc50	1.11514	0.0250144
Riok3	1.11445	0.00623834
Trim30a	1.11355	0.0377558
1810013L24Rik	1.11226	0.0207144
Tgoln1	1.11192	0.0156806
Xiap	1.11158	0.0429909
Aftph	1.1087	0.0441068
Capza1	1.10407	0.00836907
Lrrc58	1.10366	0.0149281
Ipo7	1.10344	0.0159591
Zmpste24	1.10254	0.0414537
Sepp1	1.10093	0.002381
Cd84	1.09987	0.00578982
Ugp2	1.09968	0.0463927
Omg	1.09806	0.0488207
Tmem57	1.09643	0.0414537
Erbin	1.09462	0.0474262
Ppp3ca	1.08793	0.0310081
Syncrip	1.08692	0.0494293
Zfand5	1.08194	0.018433
Gtf2a1	1.07923	0.0441068
Ap3m1	1.07749	0.048667
Tlr13	1.07226	0.032939
Hook1	1.06768	0.0442681
Kbtbd2	1.06764	0.0429218
Elf1	1.06708	0.0497141
Plk2	1.06543	0.0458684
Ctcf	1.05706	0.0227287
Etf1	1.0559	0.0268188
Slc25a24	1.05497	0.0429218
Arhgef6	1.05438	0.0310081
Papola	1.04995	0.0124307
Synj1	1.04893	0.0356003
Uhrf1bp1l	1.04559	0.0397919
Adam10	1.04129	0.00508959
Slk	1.04049	0.048667
Scyl2	1.03907	0.0388347
Rps6ka3	1.03865	0.021289
Pten	1.03082	0.0197748
Atp6v0d2	1.03061	0.0107633
Lpl	1.02232	0.0195339
Csde1	1.01699	0.0280519
Set	1.01504	0.0161565
Kansl1	1.01408	0.00636572
Gspt1	1.0135	0.0421444
Mitf	1.00657	0.0356003
Rab7	1.00481	0.0397332
Tmod3	1.00433	0.0441526
Soat1	1.00421	0.0134642
Slc8a1	1.00198	0.0363382
Ero1l	0.98845	0.04751
Slc38a2	0.988213	0.0106983
Txnl1	0.982155	0.0442579
Eif4g2	0.979511	0.00818549
Herpud2	0.976081	0.034828
Pum2	0.975293	0.0494293
Lipa	0.973121	0.0100537
Mapk1ip1l	0.972922	0.0344814
Picalm	0.97217	0.0191674
Gm15772	0.965285	0.00931177
Sertad2	0.962521	0.0362018
Ostm1	0.95637	0.0397504
Stk24	0.955358	0.0347992
Pds5a	0.95368	0.0410724
Ptbp3	0.952089	0.0356957
Arl8b	0.950369	0.0369728
Reep3	0.947631	0.0164281
Ttc39b	0.943056	0.0401504
Ptpn12	0.936299	0.0226401
Eps15	0.933296	0.0373044
Rab14	0.932672	0.0146891
Rtn3	0.928539	0.00648105
Pa2g4	0.922753	0.0259535
Ppp2ca	0.918903	0.0146675
Ddx6	0.916232	0.0187887
Supt16	0.882808	0.0395844
Crk	0.876091	0.0334982
Mapre1	0.860012	0.0306291
Luzp1	0.853211	0.032924
Rtn4	0.844929	0.0280519
Cltc	0.836484	0.0267905
Plekhf2	0.822898	0.0280981
Pak2	0.814985	0.0162591
Cybb	0.807576	0.0435864
Creg1	0.804151	0.0254058
Ywhaz	0.800487	0.0482779
Rragc	0.799851	0.0191884
Wdr26	0.796571	0.010722
Caprin1	0.770415	0.00864872
Calu	0.763045	0.0439974
Naip2	0.736035	0.0103702
Mpeg1	0.655707	0.0453085
