## Supplemental Tables 1-8 for "Integrative phenotypic and genomic analyses reveal strain-dependent responses to acute ozone exposure and their associations with airway macrophage transcriptional activity": supp_table_8.xlsx

### Sheet: Supplemental Table 8
Supplemental Table 8. Enrichr pathway analysis results for genes with GxT effect between CC017 and CC003.
Enhanced enrichment in CC017 compared to CC003
Term	Overlap	p-value	Adj. p-val.	Odds ratio	Combined score	Genes
MSigDB
E2F Targets	23/200	6.25171e-06	0.000312586	2.8536	34.1937	PLK4;BARD1;HELLS;TIPIN;GINS3;ATAD2;SRSF1;DONSON;HUS1;PA2G4;BRCA1;CTCF;BRCA2;IPO7;DCK;GSPT1;SYNCRIP;NUDT21;XPO1;RPA3;CHEK1;USP1;NBN
Inflammatory Response	23/200	6.25171e-06	0.000156293	2.8536	34.1937	ABCA1;MSR1;CALCRL;IL18;SLC1A2;EIF2AK2;CYBB;SGMS2;AHR;INHBA;HIF1A;ACVR2A;KLF6;CCL7;RGS1;ADORA2B;NAMPT;ABI1;CLEC5A;OLR1;CCL2;IL7R;MET
Protein Secretion	14/96	2.96407e-05	0.000494011	3.61869	37.7298	ABCA1;CAV2;BNIP3;CLTC;STX7;ADAM10;SCAMP1;RPS6KA3;SNX2;RAB14;TMX1;LAMP2;AP3S1;RAB5A
Androgen Response	11/100	0.00230361	0.0287951	2.72953	16.5772	SRP19;RPS6KA3;HERC3;VAPA;SMS;STK39;PA2G4;PDLIM5;B2M;SLC38A2;CDC14B
G2-M Checkpoint	17/200	0.00310503	0.0310503	2.10918	12.18	PLK4;BARD1;DR1;CUL5;ATRX;SRSF1;HUS1;CTCF;BRCA2;HIF1A;GSPT1;SYNCRIP;XPO1;DBF4;KIF5B;CHEK1;TOP1
Myc Targets V1	17/200	0.00310503	0.0258752	2.10918	12.18	RRM1;SET;RFC4;SSB;VBP1;SRSF1;PA2G4;ILF2;GSPT1;SYNCRIP;RSL1D1;XPO1;USP1;ETF1;SNRPB2;AP3S1;EIF4G2
Allograft Rejection	16/200	0.00720153	0.0514395	1.98511	9.79347	CCR1;SRGN;IL18;LY86;BRCA1;INHBA;HIF1A;HDAC9;ACVR2A;CCL7;ABI1;FAS;CCL2;CCR5;GBP2;B2M
Heme Metabolism	15/200	0.0157162	0.0982263	1.86104	7.72903	SLC22A4;RIOK3;NEK7;MOSPD1;SLC7A11;GCLC;SYNJ1;TFDP2;LAMP2;CAT;TCEA1;TOP1;YPEL5;GCLM;PICALM
KEGG
Herpes simplex virus 1 infection	36/433	3.51855e-05	0.0106612	2.06305	21.1563	ZFP128;GM13212;ZFP985;ZFP984;ZFP729A;ZFP961;ZFP946;SRSF1;ZFP947;ZFP808;PPP1CB;ZFP160;ZFP74;ZFP51;ZFP97;ZFP141;CCL2;ZFP266;ZFP420;B2M;ZFP760;ZFP458;D3ERTD254E;ZFP456;ZFP994;ZFP935;EIF2AK2;ZFP958;ZFP90;RHEB;ZFP65;FAS;RBAK;ZFP26;ZFP991;ZFP28
Enhanced enrichment in CC003 compared to CC017
MSigDB
Adipogenesis	13/200	6.25831e-06	0.000312916	4.5614	54.6529	STAT5A;BCKDHA;NDUFB7;MDH2;ECH1;SLC1A5;LTC4S;CS;PIM3;APOE;ESYT1;TKT;ACADS
p53 Pathway	12/200	3.15483e-05	0.000788707	4.21053	43.6379	CEBPA;RXRA;MAPKAPK3;VDR;MKNK2;RPL36;RPL18;ACVR1B;IER5;RALGDS;RPS12;PHLDA3
Myc Targets V1	10/200	0.000616401	0.0102733	3.50877	25.9355	CDC20;TRIM28;CDK4;C1QBP;RPLP0;RPS2;RPL18;CCT7;SNRPA;EIF3B
Unfolded Protein Response	6/113	0.00562956	0.0703696	3.72613	19.3003	CEBPB;CXXC1;HYOU1;EEF2;LSM4;ARFGAP1
TNF-alpha Signaling via NF-kB	8/200	0.00811539	0.0811539	2.80702	13.513	STAT5A;CEBPB;ZC3H12A;TNFAIP2;PLAUR;IRS2;JUNB;IER5
KEGG
Ribosome	12/170	6.16137e-06	0.0018669	4.95356	59.4289	RPL7A;RPS29;RPLP0;RPL36;RPLP2;RPL13;RPSA;RPS2;FAU;RPL8;RPL18;RPS12
N-Glycan biosynthesis	6/50	7.45552e-05	0.0112951	8.42105	80.0334	GANAB;RPN1;MGAT4B;MAN1C1;MGAT1;DDOST
Non-small cell lung cancer	6/66	0.000352427	0.0355951	6.37959	50.722	STAT5A;MAP2K2;RXRA;CDK4;E2F1;GADD45G
Systemic lupus erythematosus	8/143	0.00104314	0.0790181	3.9259	26.9533	HIST1H4K;H2AFJ;H2-DMA;HIST2H3C2;HIST1H3B;HIST1H2AC;HIST2H2AA1;HIST1H2AB
Transcriptional misregulation in cancer	9/183	0.00128366	0.0777897	3.45125	22.9786	CDK9;CSF1R;CEBPA;CEBPB;RXRA;JUP;HIST2H3C2;HIST1H3B;GADD45G
WikiPathways
Cytoplasmic Ribosomal Proteins WP163	13/92	6.21521e-10	1.09388e-07	9.91609	210.21	RPLP0;RPSA;RPL8;RPL7A;RPS29;RPS6KA1;RPL36;RPLP2;RPL13;RPS2;FAU;RPL18;RPS12
TYROBP Causal Network WP3625	7/58	1.79032e-05	0.00157548	8.46945	92.5756	STAT5A;IL10RA;RPS6KA1;HCLS1;CD37;SLC1A5;SH2B3
Microglia Pathogen Phagocytosis Pathway WP3626	5/41	0.000279339	0.0163879	8.55798	70.0307	NCF1;ARPC1B;CYBA;PTPN6;PIK3R6
IL-5 Signaling Pathway WP151	6/69	0.000448727	0.019744	6.10221	47.0425	STAT5A;MAP2K2;RPS6KA1;HCLS1;UNC119;PTPN6
Novel Jun-Dmp1 Pathway WP3654	4/26	0.000471322	0.0165905	10.7962	82.6987	MAP2K2;CDK4;E2F1;JUNB
EGFR1 Signaling Pathway WP572	9/178	0.00105765	0.0310243	3.5482	24.3112	STAT5A;CEBPA;CEBPB;MAP2K2;JUND;RPS6KA1;PTPN6;RALGDS;PLEC
Adipogenesis genes WP447	7/134	0.0031274	0.0786317	3.66588	21.1432	STAT5A;CEBPA;CEBPB;RXRA;LMNA;E2F1;IRS2
IL-7 Signaling Pathway WP297	4/44	0.0035016	0.0770352	6.37959	36.0736	STAT5A;MAP2K2;CDK4;IRS2
IL-2 Signaling Pathway WP450	5/76	0.0045985	0.0899262	4.61681	24.8478	STAT5A;MAP2K2;IRS2;PTPN6;EIF3B
IL-9 Signaling Pathway WP10	3/24	0.00464324	0.0817211	8.77193	47.1258	STAT5A;MAP2K2;IRS2
Translation Factors WP307	4/50	0.00555822	0.0889315	5.61404	29.1508	EEF1G;EIF3F;EEF2;EIF3B
EPO Receptor Signaling WP1249	3/26	0.005841	0.085668	8.09717	41.6425	STAT5A;MAP2K2;IRS2
